# Harmala alkaloids regulate cell division planes in plants

**DOI:** 10.64898/2026.05.29.728883

**Authors:** Kamryn A. Diehl, Shayyaine Ocampo-Dallas, Olivia S. Hazelwood, Joh Demura-Devore, Fabiola Muro-Villanueva, Ryan S Nett, M. Arif Ashraf

**Affiliations:** Department of Botany, University of British Columbia, Vancouver, BC, V6T 1Z4 Canada; Department of Biology, Howard University, Washington, DC 20059, USA; Department of Molecular and Cellular Biology, Harvard University, Cambridge, MA, 02138, USA

## Abstract

Plants produce a vast diversity of specialized metabolites that function as chemical defenses against herbivores, pathogens, and competing plants. Many of these compounds also act as powerful tools for biological discovery, revealing fundamental cellular mechanisms through their effects on living systems. Among these metabolites, the harmala alkaloids from *Peganum harmala* (Syrian rue) possess cross-kingdom biological effects, including medicinal and neuroactive activity in humans, and allelopathic, growth-inhibiting effects on other plant species. However, the cellular processes in plants that are targeted by the harmala alkaloids are unknown. Here, we investigated the effects of the harmala alkaloids on plant growth and cell division using *Arabidopsis thaliana* as a model system. Of the harmala alkaloids, harmaline was identified as the most potent compound for root growth inhibition. Quantitative live cell imaging demonstrated that harmaline exposure causes progressive defects in cell division orientation and root cell morphology in a temporal manner. Furthermore, we identified harmaline-mediated phragmoplast orientation and morphology defects, pointing to a potential target related to phragmoplast guidance proteins. These findings position harmaline as a promising chemical probe for investigating the mechanisms that govern division plane positioning in plant cells and highlight a putative pathway by which harmala alkaloids exert allelopathic effects in competing plants.

**One sentence summary:** Harmala alkaloids regulate cell division plane as an allelopathic mechanism
