## Supplemental tables for "Harmala alkaloids regulate cell division planes in plants": Table 4 - PCA plot of Harmaline and Harmine.csv

PC1	PC2	group	name	Condition	sizeFactor	Sample
-0.577178601307013	14.0870287600048	Control	Contrl2	Control	1.10115773891064	Contrl2
-2.70946087419411	7.33411472703757	Control	Control1	Control	1.18344407207774	Control1
3.05931495095632	1.38096090575623	Control	Control3	Control	1.12448028101303	Control3
0.708099132450383	14.5840336454333	Control	Control7	Control	1.07953067190432	Control7
1.33546832812325	5.7386730647395	Control	Control8	Control	0.95008534717093	Control8
-4.26632942573887	4.12042465896463	Control	Control9	Control	0.952722584776865	Control9
-14.4773997922395	-10.586148615402	Harmaline	Harmaline10	Harmaline	0.903602003609845	Harmaline10
-14.1009594734153	-7.91731781185056	Harmaline	Harmaline11	Harmaline	1.09013725906824	Harmaline11
-13.1929945221187	-7.8290041052456	Harmaline	Harmaline12	Harmaline	0.942343853246807	Harmaline12
15.6355522239963	-8.09642596821672	Harmine	Harmine4	Harmine	0.810782177259969	Harmine4
9.40350033532623	-2.82405886789449	Harmine	Harmine5	Harmine	1.27491532794689	Harmine5
19.182387718161	-9.99228039332664	Harmine	Harmine6	Harmine	0.762015000798297	Harmine6
