## Supplemental tables for "Harmala alkaloids regulate cell division planes in plants": Table 5 - GO dotplot Harmaline vs Control.csv

	ID	Description	GeneRatio	BgRatio	RichFactor	FoldEnrichment	zScore	pvalue	p.adjust	qvalue	geneID	Count
GO:0019760	GO:0019760	glucosinolate metabolic process	29/853	121/21192	0.239669421487603	5.95436621355837	11.1924112696458	4.69811028844485e-15	4.03046577376806e-12	3.30575474929284e-12	AtHMGB15/BUS1/ATSOT17/BGLU34/ATBG1/FMO/FMO/BGLU21/FMO/BGLU22/ATSOT18/ATLEUD1/NGAL2/NSP3/BCAT4/BGLU19/IPMI/BASS5/CYP83A1/CYP81F3/AKN2/ATMYB29/AtMYB76/Rap2.6L/ATIMD1/GSM1/BGLU24/ATSDI1/AtMYB28	29
GO:0006790	GO:0006790	sulfur compound metabolic process	52/853	375/21192	0.138666666666667	3.44504572098476	9.78315626540758	5.99325765616069e-15	4.03046577376806e-12	3.30575474929284e-12	ATGSTF4/AtHMGB15/ATGSTU17/ATST4B/BUS1/ATGSTU26/ATSOT17/ATGSTU14/SOT7/BGLU34/ATGSTF14/ATBG1/FMO/FMO/BGLU21/FMO/BGLU22/ATGSTU12/ATSOT18/ATGSTU20/ATGSTZ2/ATGSTU6/ATGSTU4/PY/ATLEUD1/ATGSTF11/ANAC047/NGAL2/NSP3/BCAT4/BGLU19/HMT3/NA/IPMI/ATGSTF2/APR/BASS5/CYP83A1/APS3/CER4/CYP81F3/AKN2/ATMYB29/AtMYB76/Rap2.6L/ATIMD1/ATGSTF12/GSM1/BGLU24/ATSDI1/AtMYB28/ATSAL2	52
GO:1901657	GO:1901657	glycosyl compound metabolic process	32/853	152/21192	0.210526315789474	5.23033257234528	10.7191137755296	9.55230753971761e-15	4.28261788030673e-12	3.51256782513125e-12	AtHMGB15/BUS1/ATSOT17/BGLU34/ATBG1/FMO/FMO/BGLU21/FMO/BGLU22/ATSOT18/AT-CDA1/ATLEUD1/NGAL2/NSP3/BCAT4/BGLU19/IPMI/BASS5/CYP83A1/NA/CYP81F3/AKN2/ATMYB29/AtMYB76/Rap2.6L/ATIMD1/GSM1/BGLU24/ATSDI1/UF3GT/AtMYB28	32
GO:0016144	GO:0016144	S-glycoside biosynthetic process	18/853	53/21192	0.339622641509434	8.4376119799155	11.1023439102611	1.10397373897552e-12	2.96968935784414e-10	2.43571469146599e-10	BUS1/ATSOT17/FMO/FMO/FMO/ATSOT18/ATLEUD1/BCAT4/IPMI/BASS5/CYP83A1/AKN2/ATMYB29/AtMYB76/ATIMD1/GSM1/ATSDI1/AtMYB28	18
GO:0019761	GO:0019761	glucosinolate biosynthetic process	18/853	53/21192	0.339622641509434	8.4376119799155	11.1023439102611	1.10397373897552e-12	2.96968935784414e-10	2.43571469146599e-10	BUS1/ATSOT17/FMO/FMO/FMO/ATSOT18/ATLEUD1/BCAT4/IPMI/BASS5/CYP83A1/AKN2/ATMYB29/AtMYB76/ATIMD1/GSM1/ATSDI1/AtMYB28	18
GO:1901659	GO:1901659	glycosyl compound biosynthetic process	18/853	62/21192	0.290322580645161	7.2127973376697	10.0327208006362	2.24471758330728e-11	5.03190858258049e-09	4.12712987246672e-09	BUS1/ATSOT17/FMO/FMO/FMO/ATSOT18/ATLEUD1/BCAT4/IPMI/BASS5/CYP83A1/AKN2/ATMYB29/AtMYB76/ATIMD1/GSM1/ATSDI1/AtMYB28	18
GO:0007623	GO:0007623	circadian rhythm	28/853	158/21192	0.177215189873418	4.40274830456913	8.79190280156892	3.58988174217097e-11	6.03548867902495e-09	4.95025798130945e-09	LHY/FB/ARR3/ADO3/BBX18/ATGRP7/APRR9/AtCCA1/BBX11/NA/BBX7/LCL5/LNK3/UVR3/JMJ30/BBX31/CCL/ATBT2/LNK2/BBX30/CGA1/COR28/LNK4/BBX1/ATCOL1/COR27/COR78/LNK1	28
GO:0048511	GO:0048511	rhythmic process	28/853	158/21192	0.177215189873418	4.40274830456913	8.79190280156892	3.58988174217097e-11	6.03548867902495e-09	4.95025798130945e-09	LHY/FB/ARR3/ADO3/BBX18/ATGRP7/APRR9/AtCCA1/BBX11/NA/BBX7/LCL5/LNK3/UVR3/JMJ30/BBX31/CCL/ATBT2/LNK2/BBX30/CGA1/COR28/LNK4/BBX1/ATCOL1/COR27/COR78/LNK1	28
GO:0006979	GO:0006979	response to oxidative stress	48/853	425/21192	0.112941176470588	2.80591959175229	7.7017858051653	1.21177478776407e-10	1.81093009949186e-08	1.48530991529444e-08	NA/PER4/NA/FB/RSH4/PER9/NA/ADH/NA/NA/CV/NA/NA/ATFER4/NA/ATGSTF11/HUP26/ATACP5/AGC2/NA/ATBT2/PRX35/AtSIP2/Prx37/RMG1/NA/ATMSRB7/ATMSRB8/ATSEN1/NA/DREB2/PRX52/ATPA2/NA/ATMSRA2/RAP2.11/NA/DIN10/ATVSP2/NA/ATWRKY8/NA/COR78/AtOxR/NA/BT1/PRX73/ATBT4	48
GO:0071555	GO:0071555	cell wall organization	40/853	341/21192	0.117302052785924	2.91426155057362	7.2979429628814	1.44058216568281e-09	1.93758301284338e-07	1.58918958909009e-07	AtPRX1/ATEXP7/CASPL1A1/PGX3/PMEI9/ATEXP18/GOXL3/NA/ATXTH21/EXT6/bHLH010/ATEXP8/TEB/PMEI-PME20/PMEI-PME24/BGAL1/ATEXP12/NA/PGX1/AtPMEI11/ATHRGP1/EXT17/ATEXP17/ATCSLC12/EXT8/EXT12/PME46/CASP4/EXT9/EXT10/CASP5/EXT13/EDA23/PAE11/COBL9/AtSWEET13/BGAL4/AtXTH22/COBL5/AtBGAL10	40
GO:0071669	GO:0071669	plant-type cell wall organization or biogenesis	42/853	391/21192	0.107416879795396	2.66867352476441	6.82029391035937	7.91636252587778e-09	9.67955236118692e-07	7.9390889254736e-07	AtPRX1/ATEXP7/PGX3/PMEI9/ATEXP18/NA/ATXTH21/FLA6/EXT6/ATCSLB03/ATCSLB01/ATCSLB02/ATEXP8/TEB/BGAL1/ATEXP12/NA/PGX1/AtPMEI11/ATHRGP1/EXT17/ATEXP17/RHS13/EXT8/EXT12/ATCSLB05/ATMAP70-5/ATXTH14/ATXTH19/PME46/EXT9/EXT10/EXT13/EDA23/COBL9/ATBXL1/BGAL4/AtXTH12/AtXTH13/AtXTH22/COBL5/AtBGAL10	42
GO:0031667	GO:0031667	response to nutrient levels	35/853	295/21192	0.11864406779661	2.94760267848272	6.89850276889479	1.14348962264545e-08	1.28166128538178e-06	1.05120800397582e-06	ALMT3/NA/ATBCA3/FEP3/BGLU21/AtPERK13/AtPPsPase1/NIP6/ATRNS1/ACO1/ATIPS2/PY/FEP1/PYD4/FLZ8/ATPHO1/ATSUS4/ASN1/PYE/MRF4/BHLH038/DEFL206/ATPRP3/RHS13/APS3/CGA1/LAC12/ATMYB29/ATSPX1/AKINBETA1/DEFL207/ATSDI1/AtbZIP1/AtMYB28/NA	35
GO:0045229	GO:0045229	external encapsulating structure organization	42/853	398/21192	0.105527638190955	2.62173705573589	6.68864889969321	1.32921516935002e-08	1.37522646367368e-06	1.12794939067111e-06	AtPRX1/ATEXP7/CASPL1A1/PGX3/PMEI9/ATEXP18/GOXL3/NA/ATXTH21/EXT6/bHLH010/ATEXP8/TEB/PMEI-PME20/PMEI-PME24/BGAL1/ATEXP12/NA/PGX1/AtPMEI11/EFD/ATHRGP1/EXT17/ATEXP17/ATCSLC12/EXT8/EXT12/AT1-MMP/PME46/CASP4/EXT9/EXT10/CASP5/EXT13/EDA23/PAE11/COBL9/AtSWEET13/BGAL4/AtXTH22/COBL5/AtBGAL10	42
GO:0009407	GO:0009407	toxin catabolic process	13/853	46/21192	0.282608695652174	7.0211529639635	8.37201321951306	1.97255649905714e-08	1.89506320802276e-06	1.55431519624954e-06	ATGSTF4/ATGSTU17/ATGSTU26/ATGSTU14/ATGSTF14/ATGSTU12/ATGSTU20/ATGSTZ2/ATGSTU6/ATGSTU4/ATGSTF11/ATGSTF2/ATGSTF12	13
GO:0036294	GO:0036294	cellular response to decreased oxygen levels	30/853	243/21192	0.123456790123457	3.06717033563458	6.63717388500097	5.18092014912831e-08	4.29099451916593e-06	3.51943827516016e-06	PER4/NA/NA/HUP32/AAD6/AtPPsPase1/NA/ADH/CBP1/AHB1/NA/NA/NA/HUP26/FLZ8/AGC2/ATSUS4/CP12/AtWRKY22/ACBP3/DIC2/UGT73B3/DREB2/ATSPX1/DIN10/CBP60G/CYP707A3/AtXTH22/NA/RGAT1	30
GO:0071453	GO:0071453	cellular response to oxygen levels	30/853	243/21192	0.123456790123457	3.06717033563458	6.63717388500097	5.18092014912831e-08	4.29099451916593e-06	3.51943827516016e-06	PER4/NA/NA/HUP32/AAD6/AtPPsPase1/NA/ADH/CBP1/AHB1/NA/NA/NA/HUP26/FLZ8/AGC2/ATSUS4/CP12/AtWRKY22/ACBP3/DIC2/UGT73B3/DREB2/ATSPX1/DIN10/CBP60G/CYP707A3/AtXTH22/NA/RGAT1	30
GO:0009664	GO:0009664	plant-type cell wall organization	29/853	230/21192	0.126086956521739	3.13251439930679	6.65924472211418	5.42356184578594e-08	4.29099451916593e-06	3.51943827516016e-06	AtPRX1/ATEXP7/PGX3/PMEI9/ATEXP18/NA/EXT6/ATEXP8/TEB/BGAL1/ATEXP12/NA/PGX1/AtPMEI11/ATHRGP1/EXT17/ATEXP17/EXT8/EXT12/PME46/EXT9/EXT10/EXT13/EDA23/COBL9/BGAL4/AtXTH22/COBL5/AtBGAL10	29
GO:0042594	GO:0042594	response to starvation	29/853	236/21192	0.122881355932203	3.05287420271425	6.49455781070633	9.55333053233201e-08	7.13846086999253e-06	5.85490666542921e-06	ALMT3/NA/FEP3/BGLU21/AtPERK13/AtPPsPase1/ATRNS1/ACO1/ATIPS2/FEP1/FLZ8/ATPHO1/ATSUS4/ASN1/PYE/MRF4/BHLH038/DEFL206/ATPRP3/RHS13/APS3/LAC12/ATMYB29/ATSPX1/DEFL207/ATSDI1/AtbZIP1/AtMYB28/NA	29
GO:0071456	GO:0071456	cellular response to hypoxia	29/853	241/21192	0.120331950207469	2.98953656365379	6.36126533802782	1.50653878330121e-07	1.06647087554743e-05	8.74710606592612e-06	PER4/NA/NA/HUP32/AAD6/AtPPsPase1/NA/ADH/CBP1/AHB1/NA/NA/NA/HUP26/FLZ8/AGC2/ATSUS4/AtWRKY22/ACBP3/DIC2/UGT73B3/DREB2/ATSPX1/DIN10/CBP60G/CYP707A3/AtXTH22/NA/RGAT1	29
GO:0009645	GO:0009645	response to low light intensity stimulus	8/853	20/21192	0.4	9.93763188745604	8.18920912772696	5.45847106814518e-07	3.67082179332764e-05	3.0107777260085e-05	LHCB2/LHCB2/AtPIF4/DEG13/CAB4/LHCA1/A-PUT2/ATPIRIN1	8
GO:0006749	GO:0006749	glutathione metabolic process	13/853	60/21192	0.216666666666667	5.38288393903869	6.96226801869434	5.94391566103988e-07	3.80693645909459e-05	3.12241785101243e-05	ATGSTF4/ATGSTU17/ATGSTU26/ATGSTU14/ATGSTF14/ATGSTU12/ATGSTU20/ATGSTZ2/ATGSTU6/ATGSTU4/ATGSTF11/ATGSTF2/ATGSTF12	13
GO:0009409	GO:0009409	response to cold	41/853	442/21192	0.0927601809954751	2.30454133136707	5.67603899682362	6.60886867810878e-07	4.04042198729832e-05	3.31392075342488e-05	LHY/ATGSTU26/FB/ERF113/BGLU21/BGLU22/ADH/LHCB2/LHCB2/ATGRP7/ACPT/AKR4C9/ANNAT4/ANN3/AtPIF4/AGL20/AtCCA1/OLE3/DEG13/CAB4/ATBT2/CP29A/LHCA1/A-PUT2/CP12/ATGSTF2/AtRbcX1/AGL24/BBX28/COR28/AtLEA4-5/Rap2.6L/DIN10/AATP1/COR27/MAP18/FUM2/COR78/AtXTH22/NA/AtCPT2	41
GO:0009404	GO:0009404	toxin metabolic process	13/853	61/21192	0.213114754098361	5.29463994003805	6.87886987868873	7.27781819510017e-07	4.25594150974336e-05	3.490688086254e-05	ATGSTF4/ATGSTU17/ATGSTU26/ATGSTU14/ATGSTF14/ATGSTU12/ATGSTU20/ATGSTZ2/ATGSTU6/ATGSTU4/ATGSTF11/ATGSTF2/ATGSTF12	13
GO:0036293	GO:0036293	response to decreased oxygen levels	30/853	275/21192	0.109090909090909	2.71026324203346	5.84608403134046	7.80476638489273e-07	4.35984869201859e-05	3.57591189922558e-05	PER4/NA/NA/HUP32/AAD6/AtPPsPase1/NA/ADH/CBP1/AHB1/NA/NA/NA/HUP26/FLZ8/AGC2/ATSUS4/CP12/AtWRKY22/ACBP3/DIC2/UGT73B3/DREB2/ATSPX1/DIN10/CBP60G/CYP707A3/AtXTH22/NA/RGAT1	30
GO:0009639	GO:0009639	response to red or far red light	29/853	261/21192	0.111111111111111	2.76045330207112	5.860507383195	8.13965395485992e-07	4.35984869201859e-05	3.57591189922558e-05	FBI1/BBX24/ATGSTU17/FB/AtTSA1/ARR3/BBX16/ATGSTU20/LHCB2/LHCB2/BBX18/BBX25/AtPIF4/APRR9/BBX11/AtBBX32/DEG13/BHLH161/A-PUT2/ELIP2/CGA1/BBX28/COR28/FHL/BBX1/LSH1/BHLH136/COR27/CYP707A3	29
GO:0070482	GO:0070482	response to oxygen levels	30/853	276/21192	0.108695652173913	2.70044344767827	5.82321547673399	8.4279602968389e-07	4.35984869201859e-05	3.57591189922558e-05	PER4/NA/NA/HUP32/AAD6/AtPPsPase1/NA/ADH/CBP1/AHB1/NA/NA/NA/HUP26/FLZ8/AGC2/ATSUS4/CP12/AtWRKY22/ACBP3/DIC2/UGT73B3/DREB2/ATSPX1/DIN10/CBP60G/CYP707A3/AtXTH22/NA/RGAT1	30
GO:0009636	GO:0009636	response to toxic substance	24/853	192/21192	0.125	3.10550996483001	6.00183029450945	8.80254902292177e-07	4.38497349475177e-05	3.59651905497934e-05	ATGSTF4/AtPRX1/ATGSTU17/AtDTX31/ATGSTU26/AtHMP04/ATGSTU14/NA/ATPER1/ATGSTF14/ATGSTU12/ADH/ATGSTU20/ATGSTZ2/ATGSTU6/ATGSTU4/ATEXP8/ATGSTF11/ATGSTF2/NA/CORI3/ATGSTF12/LSU4/LHCB3	24
GO:0070542	GO:0070542	response to fatty acid	27/853	234/21192	0.115384615384615	2.86662458292001	5.87997439541242	9.27133512423598e-07	4.45355205074907e-05	3.65276662037568e-05	ACO3/JMT/ERF113/GLIP2/ATPP2-A5/STMP4/ACO1/TAT/AtMDAR3/AtJAC1/FAMT/ATBT2/HR4/BASS5/ANS/CORI3/ATSEN1/ATMYB29/PROPEP4/JAS1/Rap2.6L/ATIMD1/ATVSP1/ATVSP2/CYP96A4/UF3GT/ATBT4	27
GO:0009637	GO:0009637	response to blue light	16/853	94/21192	0.170212765957447	4.22877952657704	6.42491100971768	1.0005435536973e-06	4.64045199904439e-05	3.80606041479047e-05	FBI1/FB/ADO3/BBX18/AtPIF4/BBX11/AtBBX32/BIC2/A-PUT2/ATPIRIN1/ELIP2/COR28/CIB1/FHL/LSH1/COR27	16
GO:0010054	GO:0010054	trichoblast differentiation	20/853	146/21192	0.136986301369863	3.40329859159453	5.96739546591086	1.6927560117448e-06	7.58918945265584e-05	6.22459052739841e-05	LRX1/ATEXP7/AtDTX31/RSL4/AtRHD6/MRH6/PIP5K3/ATMLO15/NA/ARK1/ATPRP3/RHS13/ATCSLB05/AtSFH1/AtPRPL1/MAP18/COBL9/AGP14/PSY1/BST1	20
GO:0001666	GO:0001666	response to hypoxia	29/853	271/21192	0.107011070110701	2.65859155660724	5.62753648128819	1.75799937228839e-06	7.62744888944481e-05	6.25597060155599e-05	PER4/NA/NA/HUP32/AAD6/AtPPsPase1/NA/ADH/CBP1/AHB1/NA/NA/NA/HUP26/FLZ8/AGC2/ATSUS4/AtWRKY22/ACBP3/DIC2/UGT73B3/DREB2/ATSPX1/DIN10/CBP60G/CYP707A3/AtXTH22/NA/RGAT1	29
GO:0044272	GO:0044272	sulfur compound biosynthetic process	21/853	160/21192	0.13125	3.26078546307151	5.87847262262	1.90094846278343e-06	7.77539301842624e-05	6.37731315461608e-05	BUS1/ATSOT17/FMO/FMO/FMO/ATSOT18/ATGSTU4/PY/ATLEUD1/BCAT4/HMT3/IPMI/BASS5/CYP83A1/AKN2/ATMYB29/AtMYB76/ATIMD1/GSM1/ATSDI1/AtMYB28	21
GO:0009768	GO:0009768	photosynthesis, light harvesting in photosystem I	8/853	23/21192	0.347826086956522	8.64141903257047	7.50884613923977	1.90771724615662e-06	7.77539301842624e-05	6.37731315461608e-05	AB180/AB165/LHCB2/LHCB2/DEG13/CAB4/LHCA1/LHCB3	8
GO:0009611	GO:0009611	response to wounding	29/853	274/21192	0.105839416058394	2.62948288992906	5.55968837674467	2.19561140275219e-06	8.6855804020638e-05	7.12384133153032e-05	JMT/ERF113/F-ATMBP/ATPP2-A5/ATRNS1/TAT/AtJAC1/BCAT4/JMJ30/AGC2/FAMT/ATBT2/EFD/AtPP2-A13/BASS5/ATTPS12/ANS/CORI3/ATSEN1/ATMYB29/AtMYB76/JAS1/ATIMD1/ATVSP2/PROSCOOP6/PROSCOOP8/CYP96A4/COR78/ATBT4	29
GO:0098754	GO:0098754	detoxification	21/853	168/21192	0.125	3.10550996483001	5.6109927978623	4.18687628632644e-06	0.000160895674431688	0.000131965303701357	ATGSTF4/AtPRX1/ATGSTU17/AtDTX31/ATGSTU26/AtHMP04/ATGSTU14/NA/ATPER1/ATGSTF14/ATGSTU12/ADH/ATGSTU20/ATGSTZ2/ATGSTU6/ATGSTU4/ATGSTF11/ATGSTF2/NA/ATGSTF12/LSU4	21
GO:0042752	GO:0042752	regulation of circadian rhythm	12/853	61/21192	0.19672131147541	4.88735994465051	6.22651575085025	4.73428330082641e-06	0.000176878084433653	0.000145073944422985	LHY/FB/ARR3/BBX18/AtCCA1/LCL5/UVR3/JMJ30/LNK2/COR28/COR27/LNK1	12
GO:0019748	GO:0019748	secondary metabolic process	26/853	242/21192	0.107438016528926	2.6691986474572	5.34821843479166	5.53730077515535e-06	0.000201288366015782	0.000165095055828245	ATGSTF4/AtPRX1/ATGSTU17/KFB01/ATGSTU26/ATGSTU14/FEP3/ATGSTF14/AtDIR5/BGLU21/CCOAMT/ATGSTU12/ATGSTU20/ATGSTZ2/scpl10/ATGSTU6/ATGSTU4/ATGSTF11/ATGSTF2/MYB39/ANS/CER4/ATCAD7/PRX52/ATGSTF12/GFR	26
GO:0031669	GO:0031669	cellular response to nutrient levels	23/853	201/21192	0.114427860696517	2.84285489317772	5.37598499248877	6.71760955504212e-06	0.000234386465751922	0.000192241843950706	ALMT3/BGLU21/AtPERK13/AtPPsPase1/NIP6/ATRNS1/ACO1/ATIPS2/PYD4/ATPHO1/ASN1/PYE/BHLH038/ATPRP3/RHS13/APS3/ATMYB29/ATSPX1/AKINBETA1/ATSDI1/AtbZIP1/AtMYB28/NA	23
GO:0009753	GO:0009753	response to jasmonic acid	25/853	230/21192	0.108695652173913	2.70044344767827	5.31000825030119	6.79633618165425e-06	0.000234386465751922	0.000192241843950706	JMT/ERF113/GLIP2/ATPP2-A5/STMP4/TAT/AtMDAR3/AtJAC1/FAMT/ATBT2/HR4/BASS5/ANS/CORI3/ATSEN1/ATMYB29/PROPEP4/JAS1/Rap2.6L/ATIMD1/ATVSP1/ATVSP2/CYP96A4/UF3GT/ATBT4	25
GO:0048767	GO:0048767	root hair elongation	14/853	86/21192	0.162790697674419	4.04438507047629	5.79337025769439	8.0761931025018e-06	0.000271561993071623	0.000222732904511102	ATEXP7/AtDTX31/AtRHD6/PIP5K3/ATMLO15/NA/ARK1/ATCSLB05/AtSFH1/AtPRPL1/MAP18/COBL9/AGP14/PSY1	14
GO:0010053	GO:0010053	root epidermal cell differentiation	20/853	162/21192	0.123456790123457	3.06717033563458	5.40878325285625	8.51092441994628e-06	0.000279199837678725	0.000228997401594447	LRX1/ATEXP7/AtDTX31/RSL4/AtRHD6/MRH6/PIP5K3/ATMLO15/NA/ARK1/ATPRP3/RHS13/ATCSLB05/AtSFH1/AtPRPL1/MAP18/COBL9/AGP14/PSY1/BST1	20
GO:0048469	GO:0048469	cell maturation	18/853	140/21192	0.128571428571429	3.19423882096801	5.33441346959098	1.35423307679712e-05	0.0004139644291573	0.000339530206814205	ATEXP7/AtDTX31/RSL4/AtRHD6/MRH6/PIP5K3/ATMLO15/NA/ARK1/RHS13/ATCSLB05/AtSFH1/AtPRPL1/MAP18/COBL9/AGP14/PSY1/BST1	18
GO:0048764	GO:0048764	trichoblast maturation	18/853	140/21192	0.128571428571429	3.19423882096801	5.33441346959098	1.35423307679712e-05	0.0004139644291573	0.000339530206814205	ATEXP7/AtDTX31/RSL4/AtRHD6/MRH6/PIP5K3/ATMLO15/NA/ARK1/RHS13/ATCSLB05/AtSFH1/AtPRPL1/MAP18/COBL9/AGP14/PSY1/BST1	18
GO:0048765	GO:0048765	root hair cell differentiation	18/853	140/21192	0.128571428571429	3.19423882096801	5.33441346959098	1.35423307679712e-05	0.0004139644291573	0.000339530206814205	ATEXP7/AtDTX31/RSL4/AtRHD6/MRH6/PIP5K3/ATMLO15/NA/ARK1/RHS13/ATCSLB05/AtSFH1/AtPRPL1/MAP18/COBL9/AGP14/PSY1/BST1	18
GO:0071695	GO:0071695	anatomical structure maturation	18/853	141/21192	0.127659574468085	3.17158464493278	5.29828597951833	1.49507260853068e-05	0.000446860590771947	0.00036651136695676	ATEXP7/AtDTX31/RSL4/AtRHD6/MRH6/PIP5K3/ATMLO15/NA/ARK1/RHS13/ATCSLB05/AtSFH1/AtPRPL1/MAP18/COBL9/AGP14/PSY1/BST1	18
GO:0042545	GO:0042545	cell wall modification	23/853	212/21192	0.108490566037736	2.6953482713619	5.08053630912629	1.61698795967102e-05	0.000472793218642941	0.000387781094218589	ATEXP7/CASPL1A1/PGX3/PMEI9/ATEXP18/GOXL3/NA/ATXTH21/bHLH010/ATEXP8/PMEI-PME20/PMEI-PME24/BGAL1/ATEXP12/NA/AtPMEI11/ATEXP17/PME46/CASP4/CASP5/AtSWEET13/BGAL4/AtBGAL10	23
GO:0009625	GO:0009625	response to insect	11/853	58/21192	0.189655172413793	4.71180822250071	5.79687743283672	1.69636787118185e-05	0.000485449954625445	0.000398162044568552	BUS1/ATBG1/ATPCA/CYP83A1/ATMYB29/AtMYB76/GSM1/ATVSP2/PROSCOOP6/PROSCOOP8/AtMYB28	11
GO:0006575	GO:0006575	modified amino acid metabolic process	15/853	108/21192	0.138888888888889	3.4505666275889	5.22862303675631	2.78443490487209e-05	0.000780221863969368	0.00063993153076885	ATGSTF4/ATGSTU17/ATGSTU26/ATGSTU14/ATGSTF14/ATGSTU12/ATGSTU20/ATGSTZ2/ATGSTU6/ATGSTU4/ATGSTF11/HMT3/ATGSTF2/EDA36/ATGSTF12	15
GO:0010167	GO:0010167	response to nitrate	8/853	32/21192	0.25	6.21101992966002	6.04122950483007	2.96546381449832e-05	0.000813989557244946	0.000667627513983724	ACH1/AtNPF7.3/ATBT2/GRXC11/GRXS4/GRXS5/AtNPF7.2/CGA1	8
GO:0090693	GO:0090693	plant organ senescence	20/853	180/21192	0.111111111111111	2.76045330207112	4.85749664242306	4.02793224472471e-05	0.00108351377383095	0.000888689051046631	BFN1/NA/AtNPF7.3/ALD1/CV/ATNHL10/ABR/AtDMP1/AtPP2-A13/AtWRKY22/DLO1/ATWRKY28/DMP4/CGA1/ANAC072/anac074/AtSWEET15/MAP18/At-NEET/COR78	20
GO:0009642	GO:0009642	response to light intensity	19/853	166/21192	0.114457831325301	2.84359948586844	4.88346113217717	4.13905073006836e-05	0.00109157318273371	0.000895299311684549	FBI1/NA/LHCB2/LHCB2/AtPIF4/UPB1/DEG13/ASN1/CAB4/MRF4/LHCA1/A-PUT2/ATPIRIN1/ELIP2/ACBP3/COR28/ATMYB29/COR27/LHCB3	19
GO:0009267	GO:0009267	cellular response to starvation	20/853	183/21192	0.109289617486339	2.71519996925028	4.77224858354854	5.10045949288799e-05	0.00131925346498737	0.00108204079930093	ALMT3/BGLU21/AtPERK13/AtPPsPase1/ATRNS1/ACO1/ATIPS2/ATPHO1/ASN1/PYE/BHLH038/ATPRP3/RHS13/APS3/ATMYB29/ATSPX1/ATSDI1/AtbZIP1/AtMYB28/NA	20
GO:0080147	GO:0080147	root hair cell development	15/853	116/21192	0.129310344827586	3.21259651534139	4.89353351310224	6.49627544472595e-05	0.00162636433901789	0.00133393060245803	ATEXP7/AtDTX31/AtRHD6/PIP5K3/ATMLO15/NA/ARK1/RHS13/ATCSLB05/AtSFH1/AtPRPL1/MAP18/COBL9/AGP14/PSY1	15
GO:0010439	GO:0010439	regulation of glucosinolate biosynthetic process	5/853	12/21192	0.416666666666667	10.3516998827667	6.63595831391321	6.52964121241385e-05	0.00162636433901789	0.00133393060245803	AKN2/ATMYB29/AtMYB76/ATSDI1/AtMYB28	5
GO:0010218	GO:0010218	response to far red light	10/853	57/21192	0.175438596491228	4.3586104769544	5.19973706608772	8.20449168840188e-05	0.00200637114925464	0.00164560905061152	FBI1/FB/LHCB2/LHCB2/BBX11/DEG13/ELIP2/FHL/BBX1/LSH1	10
GO:2000028	GO:2000028	regulation of photoperiodism, flowering	14/853	106/21192	0.132075471698113	3.28129354774492	4.82194715879251	8.94548919863532e-05	0.00214851481645795	0.00176219411281388	FB/CDF5/NA/ATCOL2/BBX7/JMJ30/BBX31/REM16/CGA1/COR28/BBX1/ATCOL1/LSU4/COR27	14
GO:0009415	GO:0009415	response to water	37/853	475/21192	0.0778947368421053	1.93522305176775	4.22166742981196	0.00010631780595946	0.00250872717571006	0.00205763731570663	ATGSTU17/AtLEA4-1/ERF113/ATPER1/ATBG1/STMP4/ADH/LHCB2/LHCB2/ATGRP7/CV/AKR4C9/ANNAT4/ANN3/SMXL8/ATHB-7/ABR/ANAC047/AtMDAR3/DEG13/NA/AtPUB22/ATHB-12/RHS13/AtRbcX1/ANAC072/DREB2/AtLEA4-5/ATMYB29/AtMYB76/Rap2.6L/GSM1/ATSTP13/CBP60G/AATP1/CYP707A3/COR78	37
GO:0010038	GO:0010038	response to metal ion	24/853	256/21192	0.09375	2.32913247362251	4.38154059619669	0.000113607135879754	0.00263451030617706	0.00216080360076193	ALMT1/NA/AtVTL1/AtHMP04/PR-5/ATGRP7/ATNRAMP3/ATBHLH029/NA/ATFER4/ATWRKY45/AtZIP1/ATCAX3/DEFL206/ATGSTF2/AtPaspA3/AtCML8/AtNPF7.2/RAP2.11/ATVSP2/DEFL207/MAP18/ATNAS2/TPPJ	24
GO:0042440	GO:0042440	pigment metabolic process	19/853	180/21192	0.105555555555556	2.62243063696757	4.47666027969191	0.000124104696737934	0.00282916639173764	0.00232045891492158	DEG17/ATCLH1/UGT78D1/ATCAO/PR-5/ATRNS1/AT5MAT/RPGE3/NYC1/ELIP2/ANS/CGA1/UGT73B3/ATGSTF12/CYP705A5/B2/UF3GT/ATFLS2/ATFLS5	19
GO:0000041	GO:0000041	transition metal ion transport	12/853	84/21192	0.142857142857143	3.54915424552001	4.79399589941902	0.000131601738351073	0.00295007230136988	0.00241962494371797	ATFRO2/FEP3/ATNRAMP3/ATBHLH029/FEP1/COPT4/ATFER4/AtZIP1/COPT2/ATIRT2/ATIRT1/AtZIP2	12
GO:0006722	GO:0006722	triterpenoid metabolic process	6/853	21/21192	0.285714285714286	7.09830849104003	5.72576862439762	0.000134847635648762	0.00297327983520631	0.00243865957135294	LAS1/ATPEN3/CYP71A16/MRN1/CYP705A5/AtTHAS1	6
GO:0010228	GO:0010228	vegetative to reproductive phase transition of meristem	25/853	276/21192	0.0905797101449275	2.25036953973189	4.28192496806935	0.000142516288704132	0.00309168400495254	0.00253577369375094	LHY/BBX24/FB/CDF5/AGL12/ATGRP7/BLH8/AtCCA1/NA/ATCOL2/BBX7/LCL5/AtJAC1/JMJ30/BBX31/REM16/CGA1/COR28/TFL-1/NA/BBX1/ATCOL1/LSU4/COR27/CDF1	25
GO:0009648	GO:0009648	photoperiodism	19/853	183/21192	0.103825136612022	2.57943997078777	4.39451976359732	0.000154342511298607	0.00329509012216868	0.00270260571162808	LHY/BBX24/FB/CDF5/AtCCA1/NA/ATCOL2/BBX7/LCL5/UVR3/JMJ30/BBX31/REM16/CGA1/COR28/BBX1/ATCOL1/LSU4/COR27	19
GO:0048573	GO:0048573	photoperiodism, flowering	18/853	169/21192	0.106508875739645	2.64611499961847	4.39988801039593	0.000165391008760026	0.00347579541847243	0.00285081870362677	LHY/BBX24/FB/CDF5/AtCCA1/NA/ATCOL2/BBX7/LCL5/JMJ30/BBX31/REM16/CGA1/COR28/BBX1/ATCOL1/LSU4/COR27	18
GO:0010114	GO:0010114	response to red light	11/853	74/21192	0.148648648648649	3.69303887709515	4.75244974675445	0.00017343643522422	0.00358880008271655	0.00294350419619405	ARR3/LHCB2/LHCB2/AtPIF4/BBX11/DEG13/ELIP2/CGA1/COR28/LSH1/COR27	11
GO:0046148	GO:0046148	pigment biosynthetic process	16/853	141/21192	0.113475177304965	2.81918635105136	4.43849589763741	0.000180880699526187	0.00362319069426741	0.00297171109183505	DEG17/UGT78D1/ATCAO/PR-5/ATRNS1/AT5MAT/RPGE3/ELIP2/ANS/CGA1/UGT73B3/ATGSTF12/B2/UF3GT/ATFLS2/ATFLS5	16
GO:0071214	GO:0071214	cellular response to abiotic stimulus	22/853	232/21192	0.0948275862068965	2.35590411125035	4.25268067849523	0.000183179901271512	0.00362319069426741	0.00297171109183505	FBI1/ATBG1/ARR3/BGLU21/BGLU22/LHCB2/LHCB2/BBX18/AtPIF4/APRR9/AtBBX32/BGLU19/DEG13/BIC2/NPF2.3/A-PUT2/ATPIRIN1/ELIP2/AtSWEET15/BBX1/BGLU24/AtOxR	22
GO:0104004	GO:0104004	cellular response to environmental stimulus	22/853	232/21192	0.0948275862068965	2.35590411125035	4.25268067849523	0.000183179901271512	0.00362319069426741	0.00297171109183505	FBI1/ATBG1/ARR3/BGLU21/BGLU22/LHCB2/LHCB2/BBX18/AtPIF4/APRR9/AtBBX32/BGLU19/DEG13/BIC2/NPF2.3/A-PUT2/ATPIRIN1/ELIP2/AtSWEET15/BBX1/BGLU24/AtOxR	22
GO:0006826	GO:0006826	iron ion transport	8/853	42/21192	0.19047619047619	4.73220566069335	4.95815922817403	0.000233046413979215	0.00454271633046441	0.00372589842639538	ATFRO2/FEP3/ATNRAMP3/ATBHLH029/FEP1/ATFER4/ATIRT2/ATIRT1	8
GO:0006720	GO:0006720	isoprenoid metabolic process	22/853	238/21192	0.092436974789916	2.2965115706306	4.11923765527141	0.000263088413900721	0.00498912100887077	0.00409203585779422	NA/ATBG1/ATGA2OX1/ACPT/GAS2/AtGGPS8/TPS25/LAS1/ATTPS12/TPS08/ATPEN3/CYP71A16/MRN1/CYP706A3/CYP707A3/CYP705A5/AtTHAS1/B2/NA/GA2ox9/NA/AtCPT2	22
GO:0009414	GO:0009414	response to water deprivation	35/853	461/21192	0.0759219088937093	1.88620995694664	3.93969322170823	0.000263366239129981	0.00498912100887077	0.00409203585779422	ATGSTU17/AtLEA4-1/ERF113/ATPER1/ATBG1/STMP4/ADH/LHCB2/LHCB2/ATGRP7/CV/AKR4C9/ANNAT4/ANN3/SMXL8/ATHB-7/ABR/AtMDAR3/DEG13/NA/AtPUB22/ATHB-12/AtRbcX1/ANAC072/DREB2/AtLEA4-5/ATMYB29/AtMYB76/Rap2.6L/GSM1/ATSTP13/CBP60G/AATP1/CYP707A3/COR78	35
GO:0048580	GO:0048580	regulation of post-embryonic development	32/853	408/21192	0.0784313725490196	1.9485552720502	3.96199205241302	0.000269114218218516	0.00502403769755286	0.0041206742375546	AtC3H2/ATSBT5.2/FB/ADO3/CDF5/BBX18/BBX25/AGP30/AtPIF4/ATSAGT1/AGL20/APRR9/NA/ATCOL2/BBX7/JMJ30/AtBBX32/BBX31/AtMYB17/ELIP2/ABCG30/BBX30/AtDSEL/CGA1/BBX28/CIB1/TFL-1/NA/BBX1/ATCOL1/LSU4/ATCOL5	32
GO:0009765	GO:0009765	photosynthesis, light harvesting	8/853	43/21192	0.186046511627907	4.62215436625862	4.86902166716007	0.000276323442387142	0.00502403769755286	0.0041206742375546	AB180/AB165/LHCB2/LHCB2/DEG13/CAB4/LHCA1/LHCB3	8
GO:0090627	GO:0090627	plant epidermal cell differentiation	20/853	207/21192	0.0966183574879227	2.40039417571402	4.14635445077157	0.000276415456965733	0.00502403769755286	0.0041206742375546	LRX1/ATEXP7/AtDTX31/RSL4/AtRHD6/MRH6/PIP5K3/ATMLO15/NA/ARK1/ATPRP3/RHS13/ATCSLB05/AtSFH1/AtPRPL1/MAP18/COBL9/AGP14/PSY1/BST1	20
GO:0051761	GO:0051761	sesquiterpene metabolic process	6/853	25/21192	0.24	5.96257913247362	5.084324226102	0.000383466481107489	0.00687683222786097	0.00564032101334243	NA/TPS25/ATTPS12/TPS08/CYP706A3/NA	6
GO:0051923	GO:0051923	sulfation	5/853	17/21192	0.294117647058824	7.30708227018826	5.3275396468888	0.000431230372600498	0.00757561219561498	0.00621345457327685	ATST4B/ATSOT17/SOT7/ATSOT18/NA	5
GO:0071368	GO:0071368	cellular response to cytokinin stimulus	11/853	82/21192	0.134146341463415	3.33274240128099	4.33426076112798	0.000434106509586226	0.00757561219561498	0.00621345457327685	KFB01/ARR7/LBD4/ARR3/ARR16/APRR9/AHP4/AHP1/ARR17/CGA1/UF3GT	11
GO:2000026	GO:2000026	regulation of multicellular organismal development	32/853	420/21192	0.0761904761904762	1.89288226427734	3.78499341152578	0.000446792140398006	0.00757561219561498	0.00621345457327685	AtC3H2/ATSBT5.2/FB/ADO3/CDF5/BBX18/BBX25/AGP30/AtPIF4/ATSAGT1/AGL20/APRR9/NA/ATCOL2/BBX7/JMJ30/AtBBX32/BBX31/AtMYB17/ELIP2/ABCG30/BBX30/AtDSEL/CGA1/BBX28/CIB1/TFL-1/NA/BBX1/ATCOL1/LSU4/ATCOL5	32
GO:0009769	GO:0009769	photosynthesis, light harvesting in photosystem II	4/853	10/21192	0.4	9.93763188745604	5.78927826661671	0.000450594033939924	0.00757561219561498	0.00621345457327685	LHCB2/LHCB2/DEG13/LHCB3	4
GO:2000379	GO:2000379	positive regulation of reactive oxygen species metabolic process	4/853	10/21192	0.4	9.93763188745604	5.78927826661671	0.000450594033939924	0.00757561219561498	0.00621345457327685	LHCB2/LHCB2/ATNRAMP3/DEG13	4
GO:0009909	GO:0009909	regulation of flower development	17/853	169/21192	0.100591715976331	2.49910861075078	4.00695577420315	0.000486810666565781	0.00808346106828364	0.00662998802548328	ADO3/AGL20/APRR9/NA/ATCOL2/AtBBX32/BBX31/AtMYB17/BBX30/CGA1/CIB1/TFL-1/NA/BBX1/ATCOL1/LSU4/ATCOL5	17
GO:0021700	GO:0021700	developmental maturation	22/853	250/21192	0.088	2.18627901524033	3.86396530219687	0.000518929165159194	0.00851170398950141	0.00698122933359224	ATEXP7/AtDTX31/RSL4/ATPER1/AtRHD6/MRH6/PIP5K3/AGP30/ATMLO15/NA/ARK1/RHS13/ATCSLB05/AtSFH1/AtPRPL1/AtSWEET15/AATP1/MAP18/COBL9/AGP14/PSY1/BST1	22
GO:0051554	GO:0051554	flavonol metabolic process	6/853	27/21192	0.222222222222222	5.52090660414224	4.81375213254056	0.000598379656078471	0.00969663418584991	0.00795309929702267	UGT78D1/UGT73B3/ATGSTF12/CYP705A5/ATFLS2/ATFLS5	6
GO:0010015	GO:0010015	root morphogenesis	28/853	356/21192	0.0786516853932584	1.95402874191551	3.71761769498006	0.000606616584158349	0.00971308697253547	0.00796659373681641	SOK1/LRX1/ATEXP7/AtDTX31/RSL4/AtRHD6/AtNGR2/MRH6/PIP5K3/ATMLO15/NA/WOX11/WOX5/ARK1/ATPRP3/ATEXP17/RHS13/AIR1/ATCSLB05/AtSFH1/AtPRPL1/WOX12/MAP18/EDA23/COBL9/AGP14/PSY1/BST1	28
GO:0009098	GO:0009098	L-leucine biosynthetic process	4/853	11/21192	0.363636363636364	9.03421080677822	5.45822932597541	0.000685564347416838	0.0108480476150076	0.00889747908474113	ATLEUD1/IPMI/ATIMD1/GSM1	4
GO:0051552	GO:0051552	flavone metabolic process	6/853	28/21192	0.214285714285714	5.32373136828002	4.6883959917689	0.000735887620114861	0.0113766534374079	0.00933103721573351	UGT78D1/UGT73B3/ATGSTF12/CYP705A5/ATFLS2/ATFLS5	6
GO:0071483	GO:0071483	cellular response to blue light	6/853	28/21192	0.214285714285714	5.32373136828002	4.6883959917689	0.000735887620114861	0.0113766534374079	0.00933103721573351	FBI1/BBX18/AtBBX32/BIC2/ATPIRIN1/ELIP2	6
GO:0006551	GO:0006551	L-leucine metabolic process	5/853	19/21192	0.263157894736842	6.5379157154316	4.94558176679592	0.0007578245306094	0.0115826590189732	0.00950000129280683	MCCA/ATLEUD1/IPMI/ATIMD1/GSM1	5
GO:0009827	GO:0009827	plant-type cell wall modification	13/853	117/21192	0.111111111111111	2.76045330207112	3.91038115995243	0.00086573296678233	0.0130832678687891	0.0107307882813469	ATEXP7/PGX3/PMEI9/ATEXP18/NA/ATEXP8/BGAL1/ATEXP12/NA/AtPMEI11/ATEXP17/BGAL4/AtBGAL10	13
GO:0060586	GO:0060586	multicellular organismal-level iron ion homeostasis	6/853	29/21192	0.206896551724138	5.14015442454623	4.56890750839315	0.00089658909955321	0.0132517839439458	0.0108690037748035	ATFRO2/ATNRAMP3/ATFER4/PYE/BHLH038/At-NEET	6
GO:0180055	GO:0180055	response to metal ion starvation	6/853	29/21192	0.206896551724138	5.14015442454623	4.56890750839315	0.00089658909955321	0.0132517839439458	0.0108690037748035	FEP3/AtPERK13/FEP1/DEFL206/LAC12/DEFL207	6
GO:0009736	GO:0009736	cytokinin-activated signaling pathway	10/853	76/21192	0.131578947368421	3.2689578577158	4.05800747115624	0.000912103805189325	0.0133345610649961	0.010936896886023	KFB01/ARR7/LBD4/ARR3/ARR16/APRR9/AHP4/AHP1/ARR17/CGA1	10
GO:0120252	GO:0120252	hydrocarbon metabolic process	11/853	90/21192	0.122222222222222	3.03649863227823	3.96487053888701	0.000964481006795092	0.0139408550831852	0.0114341742337531	ACO3/NA/ACO1/ANAC047/TPS25/A-PUT2/ATTPS12/TPS08/CYP706A3/B2/NA	11
GO:0006879	GO:0006879	intracellular iron ion homeostasis	7/853	40/21192	0.175	4.34771395076202	4.33998333668423	0.000974305113620377	0.0139408550831852	0.0114341742337531	ATFRO2/AtVTL1/ATNRAMP3/PYE/BHLH038/ATIRT1/At-NEET	7
GO:0009735	GO:0009735	response to cytokinin	14/853	134/21192	0.104477611940299	2.59565011985792	3.7946082871522	0.00102729934148938	0.0145443959400339	0.0119291934612839	ATST4B/KFB01/ARR7/LBD4/ARR3/ANAC030/CV/ARR16/APRR9/AHP4/AHP1/ARR17/CGA1/UF3GT	14
GO:0009620	GO:0009620	response to fungus	29/853	387/21192	0.0749354005167959	1.8617010641875	3.50359336247758	0.00104967820898481	0.0146689251030209	0.0120313312525658	FMO/ATCLH1/ATSBT3.3/ATBG1/AtTSA1/RTP1/ANAC030/NA/CBP1/ATIPS2/NA/ATCNGC11/NA/AtMDAR3/FAMT/ATPCA/HR4/UMAMIT20/ARGAH2/DLO1/ACBP3/ATWRKY18/ATMYB29/NA/CBP60G/ATWRKY8/BPL5/AtMYB28/ERF104	29
GO:0048831	GO:0048831	regulation of shoot system development	17/853	181/21192	0.0939226519337017	2.33342185202697	3.68951208536014	0.00105790760966024	0.0146689251030209	0.0120313312525658	ADO3/AGL20/APRR9/NA/ATCOL2/AtBBX32/BBX31/AtMYB17/BBX30/CGA1/CIB1/TFL-1/NA/BBX1/ATCOL1/LSU4/ATCOL5	17
GO:0016145	GO:0016145	S-glycoside catabolic process	6/853	30/21192	0.2	4.96881594372802	4.4548047514428	0.00108299841146515	0.014713463266875	0.0120678610868206	ATBG1/BGLU21/BGLU22/NSP3/BGLU19/BGLU24	6
GO:0019762	GO:0019762	glucosinolate catabolic process	6/853	30/21192	0.2	4.96881594372802	4.4548047514428	0.00108299841146515	0.014713463266875	0.0120678610868206	ATBG1/BGLU21/BGLU22/NSP3/BGLU19/BGLU24	6
GO:0009813	GO:0009813	flavonoid biosynthetic process	10/853	78/21192	0.128205128205128	3.18513842546668	3.95937320823741	0.00111882060030511	0.0150481370741037	0.0123423577802079	UGT78D1/PR-5/ATRNS1/AT5MAT/ANS/UGT73B3/ATGSTF12/UF3GT/ATFLS2/ATFLS5	10
GO:1901658	GO:1901658	glycosyl compound catabolic process	7/853	41/21192	0.170731707317073	4.24167214708489	4.25481820135975	0.0011346511724777	0.0151099586829951	0.0123930633533781	ATBG1/BGLU21/BGLU22/AT-CDA1/NSP3/BGLU19/BGLU24	7
GO:0098771	GO:0098771	inorganic ion homeostasis	19/853	215/21192	0.0883720930232558	2.19552332397285	3.60820361586196	0.00115311607713482	0.0152053051347679	0.012471265725875	ATFRO2/AtVTL1/AtNPF7.3/ATNRAMP3/ATGLR2.3/ATGLR2.7/NA/ATFER4/SKOR/ATACP5/ATPHO1/AtG3Pp1/PYE/ATCAX3/BHLH038/ATIRT1/AtG3Pp2/ATGLR2.6/At-NEET	19
GO:0032922	GO:0032922	circadian regulation of gene expression	4/853	13/21192	0.307692307692308	7.64433222112003	4.90744830546036	0.00139263465099129	0.0181853748114883	0.0149154942691761	LCL5/UVR3/LNK2/LNK1	4
GO:0060560	GO:0060560	developmental growth involved in morphogenesis	31/853	432/21192	0.0717592592592593	1.7827927575876	3.36635909407607	0.00144061322295065	0.0186310075468137	0.0152809985592336	AtHMGB15/LRX1/ATEXP7/AtDTX31/ATEXP18/AtRHD6/PIP5K3/ATEXP8/TEB/ATMLO15/NA/ATEXP12/PGX1/ATPCA/ARK1/ATEXP17/RHS13/ATCSLB05/AtSFH1/AtNPF8.2/ATNAS1/AtPRPL1/LSH1/BHLH136/MAP18/COBL9/ATNAS2/AGP14/PSY1/IRE/BST1	31
GO:0006812	GO:0006812	monoatomic cation transport	23/853	289/21192	0.0795847750865052	1.97721049663918	3.42545429758559	0.00153793406669686	0.0194022173047696	0.0159135384350605	ATFRO2/NA/AtNPF7.3/FEP3/ATNRAMP3/ATGLR2.3/ATBHLH029/ATGLR2.7/FEP1/NA/COPT4/ATFER4/SKOR/AtZIP1/ENOR3L2/COPT2/ATCAX3/AHA7/ATIRT2/ATIRT1/ATGLR2.6/AtZIP2/NDHF	23
GO:0048768	GO:0048768	root hair cell tip growth	6/853	32/21192	0.1875	4.65826494724502	4.24109261413324	0.00154352212015639	0.0194022173047696	0.0159135384350605	AtRHD6/PIP5K3/ARK1/AtSFH1/MAP18/COBL9	6
GO:0140962	GO:0140962	multicellular organismal-level chemical homeostasis	6/853	32/21192	0.1875	4.65826494724502	4.24109261413324	0.00154352212015639	0.0194022173047696	0.0159135384350605	ATFRO2/ATNRAMP3/ATFER4/PYE/BHLH038/At-NEET	6
GO:0010150	GO:0010150	leaf senescence	16/853	172/21192	0.0930232558139535	2.31107718312931	3.53558734001594	0.0016198136817693	0.0201726796479603	0.0165454652874681	BFN1/NA/AtNPF7.3/ALD1/CV/ATNHL10/ABR/AtPP2-A13/AtWRKY22/DLO1/ATWRKY28/ANAC072/AtSWEET15/MAP18/At-NEET/COR78	16
GO:0055062	GO:0055062	phosphate ion homeostasis	5/853	23/21192	0.217391304347826	5.40088689535654	4.32453480597998	0.00191881301953884	0.0236770964337591	0.0194197590002579	ATACP5/ATPHO1/AtG3Pp1/ATCAX3/AtG3Pp2	5
GO:0002239	GO:0002239	response to oomycetes	12/853	113/21192	0.106194690265487	2.63830935065205	3.57598404953635	0.00199362504455085	0.0243765971356445	0.019993483700376	LecRK-V.2/RTP1/SARD1/NA/LecRK-VI.1/NA/LecRK-IV.4/ATGSTF2/DLO1/LecRK-V.9/CBP60G/COBL5	12
GO:0018958	GO:0018958	phenol-containing compound metabolic process	9/853	71/21192	0.126760563380282	3.14924954179945	3.71487514616294	0.00211676866804962	0.0255799401397045	0.0209804556966623	ATMES13/AtDIR5/ATMES15/SARD1/ATSAGT1/DLO1/ANS/CBP60G/ATMES18	9
GO:0042762	GO:0042762	regulation of sulfur metabolic process	6/853	34/21192	0.176470588235294	4.38424936211296	4.04436134647783	0.00213954744284927	0.0255799401397045	0.0209804556966623	ANAC047/AKN2/ATMYB29/AtMYB76/ATSDI1/AtMYB28	6
GO:0170035	GO:0170035	L-amino acid catabolic process	8/853	58/21192	0.137931034482759	3.42676961636415	3.78998191192042	0.00214909534259227	0.0255799401397045	0.0209804556966623	MCCA/THA1/GAD4/ATGSTZ2/TAT/NA/RSA1/AGT2	8
GO:0009812	GO:0009812	flavonoid metabolic process	11/853	100/21192	0.11	2.73284876905041	3.55702750989092	0.00228579494866588	0.0269504290103193	0.0221045193526235	UGT78D1/PR-5/ATRNS1/AT5MAT/ANS/UGT73B3/ATGSTF12/CYP705A5/UF3GT/ATFLS2/ATFLS5	11
GO:0042537	GO:0042537	benzene-containing compound metabolic process	9/853	72/21192	0.125	3.10550996483001	3.66489921166179	0.00233460821912961	0.0269504290103193	0.0221045193526235	ATMES13/AtDIR5/ATMES15/SARD1/ATSAGT1/NA/DLO1/CBP60G/ATMES18	9
GO:0009269	GO:0009269	response to desiccation	5/853	24/21192	0.208333333333333	5.17584994138335	4.19175638522272	0.00234438676149246	0.0269504290103193	0.0221045193526235	ATPER1/LHCB2/LHCB2/DEG13/COR78	5
GO:0051762	GO:0051762	sesquiterpene biosynthetic process	5/853	24/21192	0.208333333333333	5.17584994138335	4.19175638522272	0.00234438676149246	0.0269504290103193	0.0221045193526235	NA/TPS25/ATTPS12/TPS08/NA	5
GO:0044282	GO:0044282	small molecule catabolic process	18/853	212/21192	0.0849056603773585	2.10940299497888	3.32460432623431	0.00238943833799131	0.0272355471576128	0.0223383709028982	MCCA/THA1/ADH/ATGA2OX1/GAD4/ATGSTZ2/AT-CDA1/TAT/NA/BGAL1/NA/DLO1/RSA1/AGT2/CYP707A3/BGAL4/GA2ox9/AtBGAL10	18
GO:0009079	GO:0009079	pyruvate family amino acid biosynthetic process	4/853	15/21192	0.266666666666667	6.62508792497069	4.4630131824262	0.00249311570114503	0.0279436718170005	0.0229191689017543	ATLEUD1/IPMI/ATIMD1/GSM1	4
GO:0016998	GO:0016998	cell wall macromolecule catabolic process	4/853	15/21192	0.266666666666667	6.62508792497069	4.4630131824262	0.00249311570114503	0.0279436718170005	0.0229191689017543	NA/NA/AtXTH31/NA	4
GO:0006721	GO:0006721	terpenoid metabolic process	17/853	199/21192	0.085427135678392	2.12235856892905	3.25766449944335	0.00292064820850549	0.032465056532561	0.0266275713137343	NA/ATBG1/ATGA2OX1/GAS2/TPS25/LAS1/ATTPS12/TPS08/ATPEN3/CYP71A16/MRN1/CYP707A3/CYP705A5/AtTHAS1/B2/GA2ox9/NA	17
GO:0071489	GO:0071489	cellular response to red or far red light	8/853	61/21192	0.131147540983607	3.25823996310034	3.6170992394963	0.00297106695355333	0.0327547955125346	0.0268652128328204	FBI1/ARR3/AtPIF4/APRR9/AtBBX32/A-PUT2/ELIP2/BBX1	8
GO:0016104	GO:0016104	triterpenoid biosynthetic process	4/853	16/21192	0.25	6.21101992966002	4.27018021977474	0.00321922631973844	0.0352021089434813	0.0288724791021471	LAS1/ATPEN3/MRN1/AtTHAS1	4
GO:0010411	GO:0010411	xyloglucan metabolic process	8/853	62/21192	0.129032258064516	3.20568770563098	3.56184947315399	0.00329346758653825	0.0357234992249511	0.0293001191060448	ATXTH21/AtXTH31/ATXTH14/ATXTH26/ATXTH19/AtXTH12/AtXTH13/AtXTH22	8
GO:0120251	GO:0120251	hydrocarbon biosynthetic process	9/853	76/21192	0.118421052631579	2.94206207194422	3.47335776669411	0.0033900531575853	0.0361908502226513	0.029683436535581	ACO3/NA/ACO1/ANAC047/TPS25/A-PUT2/ATTPS12/TPS08/NA	9
GO:0051555	GO:0051555	flavonol biosynthetic process	5/853	26/21192	0.192307692307692	4.77770763820002	3.94712668500557	0.00339484337438138	0.0361908502226513	0.029683436535581	UGT78D1/UGT73B3/ATGSTF12/ATFLS2/ATFLS5	5
GO:0006811	GO:0006811	monoatomic ion transport	24/853	326/21192	0.0736196319018405	1.82901200382626	3.08912484733555	0.00341727730726894	0.0361908502226513	0.029683436535581	ATFRO2/NA/AtNPF7.3/FEP3/ATNRAMP3/ATGLR2.3/ATBHLH029/ATGLR2.7/FEP1/NA/COPT4/ATFER4/SKOR/AtZIP1/ENOR3L2/COPT2/ATCAX3/AHA7/ATIRT2/ATIRT1/ATGLR2.6/ATMSL9/AtZIP2/NDHF	24
GO:0015698	GO:0015698	inorganic anion transport	11/853	107/21192	0.102803738317757	2.55406427014057	3.30034624557872	0.00388427577583737	0.0408152415507911	0.0334763241207037	ACH1/AtNPF7.3/NPF5.12/NIP6/ATWRKY45/ATPHO1/NPF2.3/AST12/SULTR1;1/DIC2/NA	11
GO:0051553	GO:0051553	flavone biosynthetic process	5/853	27/21192	0.185185185185185	4.60075550345187	3.83399747024574	0.0040304033103593	0.0420224221118857	0.0344664436495842	UGT78D1/UGT73B3/ATGSTF12/ATFLS2/ATFLS5	5
GO:0071365	GO:0071365	cellular response to auxin stimulus	13/853	139/21192	0.0935251798561151	2.32354702404548	3.20608641529839	0.0040718377396329	0.0421278596908173	0.0345529226812573	GLIP2/BG3/BGL1/ANAC030/AtPIF4/WOX11/ATBT2/A-PUT2/ATPRP3/FL7/ATXTH19/TET9/TET12	13
GO:0009696	GO:0009696	salicylic acid metabolic process	7/853	51/21192	0.137254901960784	3.40997172608786	3.52874044790688	0.00412911452740452	0.0423943438119013	0.0347714907570907	ATMES13/ATMES15/SARD1/ATSAGT1/DLO1/CBP60G/ATMES18	7
GO:0048871	GO:0048871	multicellular organismal-level homeostasis	6/853	39/21192	0.153846153846154	3.82216611056001	3.61255389023795	0.00437795784255478	0.0446087371078498	0.0365877178548438	ATFRO2/ATNRAMP3/ATFER4/PYE/BHLH038/At-NEET	6
GO:0170040	GO:0170040	proteinogenic amino acid catabolic process	8/853	66/21192	0.121212121212121	3.01140360225941	3.35156770338768	0.00486233362693858	0.0491717197611457	0.0403302385518926	MCCA/THA1/GAD4/ATGSTZ2/TAT/NA/RSA1/AGT2	8
GO:0009690	GO:0009690	cytokinin metabolic process	6/853	40/21192	0.15	3.72661195779601	3.53478541968769	0.00497860244177849	0.0499717931656125	0.0409864521522691	BUM/CYP735A2/LOG2/ATCKX1/ATCKX4/LOG5	6
