## Supplemental tables for "Harmala alkaloids regulate cell division planes in plants": Table 6 - GO dotplot Harmine vs Control.csv

	ID	Description	GeneRatio	BgRatio	RichFactor	FoldEnrichment	zScore	pvalue	p.adjust	qvalue	geneID	Count
GO:0071456	GO:0071456	cellular response to hypoxia	36/821	241/21192	0.149377593360996	3.85579775701123	8.95106520763498	3.60514556332889e-12	2.07057852347562e-09	1.84573581548717e-09	AtNIGT1/NA/AtBBE3/AtBBE10/AAD6/STMP5/LDAP1/AtPPsPase1/GAL1/NA/AHB1/ATHSFA2/NA/AtERF71/AtGDPD1/LBD41/HRU1/NA/DJC66/FLZ8/ATSUS4/ATHSP22.0/NA/CYP82C2/AtPDC1/AtZAT6/AtGILP/HUP29/ATSPX1/NA/ASUS1/CBP60G/HUP43/ATTIL/PROPEP3/RGAT1	36
GO:0036294	GO:0036294	cellular response to decreased oxygen levels	36/821	243/21192	0.148148148148148	3.82406279604818	8.88867378436268	4.61839075868168e-12	2.07057852347562e-09	1.84573581548717e-09	AtNIGT1/NA/AtBBE3/AtBBE10/AAD6/STMP5/LDAP1/AtPPsPase1/GAL1/NA/AHB1/ATHSFA2/NA/AtERF71/AtGDPD1/LBD41/HRU1/NA/DJC66/FLZ8/ATSUS4/ATHSP22.0/NA/CYP82C2/AtPDC1/AtZAT6/AtGILP/HUP29/ATSPX1/NA/ASUS1/CBP60G/HUP43/ATTIL/PROPEP3/RGAT1	36
GO:0071453	GO:0071453	cellular response to oxygen levels	36/821	243/21192	0.148148148148148	3.82406279604818	8.88867378436268	4.61839075868168e-12	2.07057852347562e-09	1.84573581548717e-09	AtNIGT1/NA/AtBBE3/AtBBE10/AAD6/STMP5/LDAP1/AtPPsPase1/GAL1/NA/AHB1/ATHSFA2/NA/AtERF71/AtGDPD1/LBD41/HRU1/NA/DJC66/FLZ8/ATSUS4/ATHSP22.0/NA/CYP82C2/AtPDC1/AtZAT6/AtGILP/HUP29/ATSPX1/NA/ASUS1/CBP60G/HUP43/ATTIL/PROPEP3/RGAT1	36
GO:0001666	GO:0001666	response to hypoxia	38/821	271/21192	0.140221402214022	3.61945427006036	8.71255186911562	6.52592247946044e-12	2.19434143371857e-09	1.95605939581722e-09	AtNIGT1/NA/AtBBE3/AtBBE10/AAD6/STMP5/LDAP1/AtPPsPase1/GAL1/NA/AHB1/ATHSFA2/NA/AtERF71/AtGDPD1/LBD41/HRU1/NA/DJC66/ATEBP/FLZ8/ATSUS4/ATHSP22.0/CYP707A1/NA/CYP82C2/AtPDC1/AtZAT6/AtGILP/HUP29/ATSPX1/NA/ASUS1/CBP60G/HUP43/ATTIL/PROPEP3/RGAT1	38
GO:0036293	GO:0036293	response to decreased oxygen levels	38/821	275/21192	0.138181818181818	3.56680766249585	8.60104273922678	1.02442942110366e-11	2.5667130752613e-09	2.28799545507542e-09	AtNIGT1/NA/AtBBE3/AtBBE10/AAD6/STMP5/LDAP1/AtPPsPase1/GAL1/NA/AHB1/ATHSFA2/NA/AtERF71/AtGDPD1/LBD41/HRU1/NA/DJC66/ATEBP/FLZ8/ATSUS4/ATHSP22.0/CYP707A1/NA/CYP82C2/AtPDC1/AtZAT6/AtGILP/HUP29/ATSPX1/NA/ASUS1/CBP60G/HUP43/ATTIL/PROPEP3/RGAT1	38
GO:0070482	GO:0070482	response to oxygen levels	38/821	276/21192	0.13768115942029	3.55388444632738	8.57348905068611	1.1450021153582e-11	2.5667130752613e-09	2.28799545507542e-09	AtNIGT1/NA/AtBBE3/AtBBE10/AAD6/STMP5/LDAP1/AtPPsPase1/GAL1/NA/AHB1/ATHSFA2/NA/AtERF71/AtGDPD1/LBD41/HRU1/NA/DJC66/ATEBP/FLZ8/ATSUS4/ATHSP22.0/CYP707A1/NA/CYP82C2/AtPDC1/AtZAT6/AtGILP/HUP29/ATSPX1/NA/ASUS1/CBP60G/HUP43/ATTIL/PROPEP3/RGAT1	38
GO:0022900	GO:0022900	electron transport chain	24/821	131/21192	0.183206106870229	4.72899368671607	8.59466456857526	2.05193832876011e-10	3.94265293168907e-08	3.51452294204175e-08	NA/COX2/COB/NAD7/ORF313/NAD4L/COX3/COX1/PSBA/PSBD/PSBC/PETA/PSBF/PSBE/PETG/PSBB/PETB/PETD/NDHB.1/NDHF/PSAC/NDHE/NDHH/NDHB.2	24
GO:0006091	GO:0006091	generation of precursor metabolites and energy	45/821	429/21192	0.104895104895105	2.70759690978936	7.17315283467227	1.49028178553136e-09	2.50553625192459e-07	2.23346178121081e-07	LHCB2/LHCB2/NA/AtPNP-A/NA/HUP29/PGL5/COX2/COB/NAD6/NAD7/NAD5/NAD4/ORF313/NAD4L/COX3/COX1/PSBA/ATPF/PSBD/PSBC/YCF9/PSAB/YCF3/NdhK/ATPE/AthCF1beta/YCF4/PETA/PSBF/PSBE/PETG/PSBB/PSBH/PETB/PETD/NDHB.1/NDHF/NDHD/PSAC/NDHE/NDHA/NDHH/NDHB.2/RGAT1	45
GO:0042594	GO:0042594	response to starvation	31/821	236/21192	0.13135593220339	3.39061500030967	7.4139999154429	2.90753495574655e-09	4.34514946164345e-07	3.8733126486495e-07	AtNIGT1/AtPPsPase1/CCLP/ATMGD3/ATPAP10/FEP1/NA/ATMYB2/CEPD2/ATIPS1/F6'H1/ATEBP/FLZ8/HHO1/ATSUS4/LSU1/CEP9/BHLH038/BHLH039/DEFL206/NA/SQD1/AtPDC1/AT4/ATIREG2/BHLH101/ATSPX1/LSU2/DEFL207/ATSDI1/NDHJ	31
GO:0015979	GO:0015979	photosynthesis	29/821	227/21192	0.127753303964758	3.29762243315608	6.98691223582513	1.76823747804132e-08	2.37827940796557e-06	2.12002367104112e-06	LHCB2/LHCB2/MATI/ATFER1/PSBA/PSBD/PSBC/YCF9/PSAB/PSAA/YCF3/NDHC/YCF4/PETA/PSBF/PSBE/PETG/PSBB/PSBT/PSBN/PSBH/PETB/PETD/NDHF/PSAC/NDHG/NDHI/NDHA/NDHH	29
GO:0045333	GO:0045333	cellular respiration	26/821	202/21192	0.128712871287129	3.32239119161612	6.65803342321478	8.2566363557995e-08	1.00956144532276e-05	8.99933857345037e-06	NA/AtPNP-A/NA/HUP29/COX2/COB/NAD6/NAD7/NAD5/NAD4/ORF313/NAD4L/COX3/COX1/ATPF/NdhK/ATPE/AthCF1beta/PETB/NDHB.1/NDHF/NDHD/NDHE/NDHA/NDHB.2/RGAT1	26
GO:0006754	GO:0006754	ATP biosynthetic process	10/821	31/21192	0.32258064516129	8.32658834623394	8.19512673280619	1.5255772885732e-07	1.5735336106126e-05	1.40266467030934e-05	NA/NA/ATP8/ATP9/ATP1/ATPA/ATPF/ATPH/ATPE/AthCF1beta	10
GO:0015986	GO:0015986	proton motive force-driven ATP synthesis	10/821	31/21192	0.32258064516129	8.32658834623394	8.19512673280619	1.5255772885732e-07	1.5735336106126e-05	1.40266467030934e-05	NA/NA/ATP8/ATP9/ATP1/ATPA/ATPF/ATPH/ATPE/AthCF1beta	10
GO:0031667	GO:0031667	response to nutrient levels	32/821	295/21192	0.108474576271186	2.79999174219121	6.25000952550297	1.63787885119528e-07	1.5735336106126e-05	1.40266467030934e-05	AtNIGT1/AtPPsPase1/CCLP/ATMGD3/ATPAP10/FEP1/NA/ATMYB2/CEPD2/PYD4/ATIPS1/F6'H1/ATEBP/FLZ8/HHO1/ATSUS4/LSU1/CEP9/BHLH038/BHLH039/DEFL206/NA/SQD1/AtPDC1/AT4/ATIREG2/BHLH101/ATSPX1/LSU2/DEFL207/ATSDI1/NDHJ	32
GO:0009145	GO:0009145	purine nucleoside triphosphate biosynthetic process	11/821	40/21192	0.275	7.09841656516443	7.75019256117973	2.27898047975703e-07	2.04348583018214e-05	1.82158509925843e-05	NA/NA/ATP8/ATP9/ATP1/ATPA/ATPF/ATPH/ATPI/ATPE/AthCF1beta	11
GO:0022904	GO:0022904	respiratory electron transport chain	13/821	58/21192	0.224137931034483	5.7855432819522	7.32648261872291	2.52938632486609e-07	2.12626537934056e-05	1.895375673699e-05	NA/COX2/COB/NAD7/ORF313/NAD4L/COX3/COX1/PETB/NDHB.1/NDHF/NDHE/NDHB.2	13
GO:0015980	GO:0015980	energy derivation by oxidation of organic compounds	26/821	224/21192	0.116071428571429	2.9960849138681	6.02928269949723	6.43138707201898e-07	5.08836212462678e-05	4.53582035605549e-05	NA/AtPNP-A/NA/HUP29/COX2/COB/NAD6/NAD7/NAD5/NAD4/ORF313/NAD4L/COX3/COX1/ATPF/NdhK/ATPE/AthCF1beta/PETB/NDHB.1/NDHF/NDHD/NDHE/NDHA/NDHB.2/RGAT1	26
GO:0009142	GO:0009142	nucleoside triphosphate biosynthetic process	11/821	47/21192	0.234042553191489	6.04120558737399	6.94577359764051	1.33999169832663e-06	0.000100127157458296	8.92544178008207e-05	NA/NA/ATP8/ATP9/ATP1/ATPA/ATPF/ATPH/ATPI/ATPE/AthCF1beta	11
GO:0070542	GO:0070542	response to fatty acid	26/821	234/21192	0.111111111111111	2.86804709703613	5.76848758181067	1.48385317093958e-06	0.00010504118499546	9.36348344432233e-05	ACO3/GLYI4/ATDHAR1/JMT/PROSCOOP13/CuAOalpha2/ERF113/ESP/GLIP2/STMP5/AtCAPE7/AtBBE16/PYL6/MATI/ATEBP/FAMT/ATLOX2/HR4/BOP1/CORI3/NA/JAO2/STMP8/ATVSP1/ATVSP2/CYP96A4	26
GO:0009636	GO:0009636	response to toxic substance	23/821	192/21192	0.119791666666667	3.09211327649208	5.84611416822922	1.63096934541276e-06	0.000105698820288451	9.42210575688087e-05	ATGSTF5/ATGSTF4/ATDHAR1/AtHMP04/ATGSTU14/NA/ATGSTZ2/NA/NA/ATGSTU3/ATEXP8/ATGSTF11/LSU1/LSU3/ATMTP3/ATGSTF2/CORI3/ATFSD1/ATIREG2/JAO2/AtHMP45/LSU2/Prx66	23
GO:0009206	GO:0009206	purine ribonucleoside triphosphate biosynthetic process	10/821	39/21192	0.256410256410256	6.61857022392954	7.05039196241071	1.65031615320258e-06	0.000105698820288451	9.42210575688087e-05	NA/NA/ATP8/ATP9/ATP1/ATPA/ATPF/ATPH/ATPE/AthCF1beta	10
GO:0006119	GO:0006119	oxidative phosphorylation	12/821	59/21192	0.203389830508475	5.24998451660852	6.56256936835748	2.20766043072567e-06	0.000134968330878456	0.000120312211990265	COX2/COB/NAD7/NAD4L/COX3/ATPF/ATPE/AthCF1beta/NDHB.1/NDHF/NDHE/NDHB.2	12
GO:0010038	GO:0010038	response to metal ion	27/821	256/21192	0.10546875	2.72240408038977	5.56607819749509	2.57087471547372e-06	0.000150340282274441	0.000134014933680758	ACBK1/GLYI4/ATDHAR1/AtHMP04/MATE/PR-5/AtCDPK16/AtZIP1/CEP9/AtHMP31/ATMTP3/DEFL206/ATGSTF2/AtNPF7.2/NA/ATYSL1/ATFSD1/ATFER1/ATIREG2/AtHMP45/ATYSL2/ATVSP2/AtGGCT2;1/DEFL207/ATNAS2/TPPJ/RBCL	27
GO:0009753	GO:0009753	response to jasmonic acid	25/821	230/21192	0.108695652173913	2.80569824710057	5.52756509916073	3.49829199475173e-06	0.000196050113872545	0.000174761165878167	GLYI4/ATDHAR1/JMT/PROSCOOP13/CuAOalpha2/ERF113/ESP/GLIP2/STMP5/AtCAPE7/AtBBE16/PYL6/MATI/ATEBP/FAMT/ATLOX2/HR4/BOP1/CORI3/NA/JAO2/STMP8/ATVSP1/ATVSP2/CYP96A4	25
GO:0009201	GO:0009201	ribonucleoside triphosphate biosynthetic process	10/821	44/21192	0.227272727272727	5.86645997121028	6.48703099141406	5.40396777436402e-06	0.000290733466260784	0.000259162917684237	NA/NA/ATP8/ATP9/ATP1/ATPA/ATPF/ATPH/ATPE/AthCF1beta	10
GO:0098754	GO:0098754	detoxification	20/821	168/21192	0.119047619047619	3.07290760396729	5.41524414525065	8.43193946498167e-06	0.000436190714630783	0.0003888250627779	ATGSTF5/ATGSTF4/ATDHAR1/AtHMP04/ATGSTU14/NA/ATGSTZ2/NA/NA/ATGSTU3/ATGSTF11/LSU1/LSU3/ATMTP3/ATGSTF2/ATFSD1/ATIREG2/AtHMP45/LSU2/Prx66	20
GO:0009267	GO:0009267	cellular response to starvation	21/821	183/21192	0.114754098360656	2.9620814280865	5.35156754501923	9.00498791799553e-06	0.000448581805544592	0.000399870613590523	AtNIGT1/AtPPsPase1/ATMGD3/ATPAP10/NA/ATMYB2/CEPD2/ATIPS1/HHO1/LSU1/CEP9/BHLH038/BHLH039/SQD1/AT4/ATIREG2/BHLH101/ATSPX1/LSU2/ATSDI1/NDHJ	21
GO:0009767	GO:0009767	photosynthetic electron transport chain	11/821	58/21192	0.189655172413793	4.8954597001134	5.96379890501667	1.18766638644959e-05	0.000551467446853519	0.000491583973364241	PSBA/PSBD/PSBC/PETA/PSBF/PSBE/PETG/PSBB/PETD/PSAC/NDHH	11
GO:0031669	GO:0031669	cellular response to nutrient levels	22/821	201/21192	0.109452736318408	2.82524042394604	5.21966550717625	1.18903761775108e-05	0.000551467446853519	0.000491583973364241	AtNIGT1/AtPPsPase1/ATMGD3/ATPAP10/NA/ATMYB2/CEPD2/PYD4/ATIPS1/HHO1/LSU1/CEP9/BHLH038/BHLH039/SQD1/AT4/ATIREG2/BHLH101/ATSPX1/LSU2/ATSDI1/NDHJ	22
GO:0009769	GO:0009769	photosynthesis, light harvesting in photosystem II	5/821	10/21192	0.5	12.9062119366626	7.56016470344479	1.84695761083836e-05	0.000801341285992771	0.000714324182935446	LHCB2/LHCB2/PSBD/PSBE/PSBH	5
GO:0009772	GO:0009772	photosynthetic electron transport in photosystem II	5/821	10/21192	0.5	12.9062119366626	7.56016470344479	1.84695761083836e-05	0.000801341285992771	0.000714324182935446	PSBA/PSBD/PSBC/PSBB/NDHH	5
GO:0019684	GO:0019684	photosynthesis, light reaction	19/821	165/21192	0.115151515151515	2.97233971874654	5.10594538645283	2.26230869522918e-05	0.000950876623463514	0.00084762158021909	LHCB2/LHCB2/PSBA/PSBD/PSBC/YCF9/PSAB/YCF3/YCF4/PETA/PSBF/PSBE/PETG/PSBB/PSBH/PETB/PETD/PSAC/NDHH	19
GO:0080027	GO:0080027	response to herbivore	7/821	24/21192	0.291666666666667	7.52862362971985	6.42433929825211	2.47909469401984e-05	0.00101041889801718	0.000900698199836873	PXMT1/AtCAPE7/LTPG14/MATI/FAMT/ATLOX2/PROSCOOP7	7
GO:0019748	GO:0019748	secondary metabolic process	24/821	242/21192	0.0991735537190083	2.55990980561903	4.89955105264584	2.55427874047068e-05	0.00101044261939208	0.000900719345323872	ATGSTF5/ATGSTF4/BEE1/ATGSTU14/4CL.1/AtMYB20/CCOAMT/scpl6/scpl3/scpl4/NA/ATMYB63/ATGSTZ2/ATGSTU3/ANAC042/ATGSTF11/scpl17/F6'H1/ATGSTF2/MYB39/CER4/AtMYB43/FAR1/HCT	24
GO:0009152	GO:0009152	purine ribonucleotide biosynthetic process	10/821	53/21192	0.188679245283019	4.87026865534438	5.66340940939002	3.09835397532968e-05	0.00119065317051955	0.00106136095575955	NA/NA/ATP8/ATP9/ATP1/ATPA/ATPF/ATPH/ATPE/AthCF1beta	10
GO:0098771	GO:0098771	inorganic ion homeostasis	22/821	215/21192	0.102325581395349	2.64127128006118	4.85589224340111	3.40493099895941e-05	0.00127212005377789	0.00113398140579379	AtNPF7.3/AMT1;2/ATGLR2/ATGLR2.3/ATGLR2.7/AtGDPD1/SKOR/ATACP5/AtG3Pp1/AtHMP31/BHLH038/BHLH039/ATHMA2/ATGLR3.2/ATFER1/ATIREG2/BHLH101/AtZAT6/ATGLR1.2/At-NEET/NA/ATTIL	22
GO:0098660	GO:0098660	inorganic ion transmembrane transport	25/821	268/21192	0.0932835820895522	2.40787536131765	4.65640106432311	4.86333102776675e-05	0.00176788654928278	0.00157591295608146	ACH1/ATZIP4/AtNPF7.3/ATCHX16/AMT1;2/NA/AtNPF2.13/NPF5.12/PIC30/SKOR/AtZIP1/PPI2/NPF2.3/COPT2/ATMTP3/ACA12/ATHKT1/ATHAK5/ATIREG2/ATNRT2.3/NAD4/NdhK/YCF10/NDHF/NDHD	25
GO:0006979	GO:0006979	response to oxidative stress	34/821	425/21192	0.08	2.06499390986602	4.45241705624597	5.76622979792693e-05	0.0020409418626873	0.00181931737945673	GLYI4/ATDHAR1/NA/AtGolS4/PRXIIC/NA/NA/NA/NA/CV/ATHSFA2/ATGSTF11/APX1B/F6'H1/NA/ATACP5/AtHMP31/AtSTS/ATHSP22.0/ATFSD1/APX5/NA/GGT1/ATFER1/ATPA2/NA/AER/NA/ATWRKY30/ATVSP2/NA/NA/ATWRKY8/ATTIL	34
GO:0009060	GO:0009060	aerobic respiration	19/821	177/21192	0.107344632768362	2.77082516154338	4.74940002436624	5.99948395621893e-05	0.00206905280028576	0.00184437576953667	AtPNP-A/NA/COX2/COB/NAD7/NAD4/NAD4L/COX3/COX1/ATPF/NdhK/ATPE/AthCF1beta/NDHB.1/NDHF/NDHD/NDHE/NDHA/NDHB.2	19
GO:0015698	GO:0015698	inorganic anion transport	14/821	107/21192	0.130841121495327	3.37732648809863	4.94920046851143	6.60929105584548e-05	0.00222237411752804	0.00198104802963369	ACH1/CHS1/AtNPF7.3/SLAH1/NA/AtNPF2.13/NPF5.12/PHT1;9/NA/SPDT/NPF2.3/CEP9/AT4/ATNRT2.3	14
GO:0009751	GO:0009751	response to salicylic acid	20/821	197/21192	0.101522842639594	2.62055064703809	4.58752994466187	8.51354219068762e-05	0.00279285713328655	0.00248958268426013	NA/GLYI4/ATDHAR1/AtWAK1/PROSCOOP13/CuAOalpha2/ERF113/GLIP2/STMP5/PXMT1/AtCAPE7/MATI/ATGRP-5/FAMT/CRK4/HR4/SAI-LLP1/STMP8/AtSWEET15/ATWRKY30	20
GO:0006749	GO:0006749	glutathione metabolic process	10/821	60/21192	0.166666666666667	4.3020706455542	5.14200878819562	9.38094198093503e-05	0.00300413499151372	0.00267791802413158	ATGSTF5/ATGSTF4/ATDHAR1/ATGSTU14/ATGSTZ2/ATGSTU3/ATGSTF11/ATGSTF2/GGT1/AtGGCT2;1	10
GO:0009415	GO:0009415	response to water	36/821	475/21192	0.0757894736842105	1.95631001987307	4.23178122960196	0.000106441414959953	0.00332938844467761	0.00296785242691278	GLYI4/ATMYB52/PROSCOOP13/CuAOalpha2/ERF113/ATBG1/SLAH1/LDAP1/LHCB2/LHCB2/HIS1-3/CV/ATSEH/AtPUB23/AKR4C9/AtLtpI-5/ATHB-7/ATMYB2/AtERF71/ABR/ATGRP-5/AOC1/ATLOX2/AtPUB22/ATSUS3/ATPLAT1/AtMYB76/KIN1/ASUS1/ATSTP13/CBP60G/LTI65/SPCH/ATTIL/HAI1/LTP3	36
GO:0010150	GO:0010150	leaf senescence	18/821	172/21192	0.104651162790698	2.70130017278985	4.49748727904519	0.000128860908209033	0.00393904367138975	0.00351130560885378	BFN1/NA/AtNPF7.3/anac016/ESP/ANAC029/AtOCT1/CV/ATNHL10/ANAC042/LTPG14/ABR/AtSWEET15/ATWRKY30/At-NEET/LTI65/HAI1/AGL42	18
GO:0042773	GO:0042773	ATP synthesis coupled electron transport	9/821	51/21192	0.176470588235294	4.55513362470445	5.10292733165673	0.000132619545719701	0.00396385086651106	0.00353341900759625	COX2/COB/NAD7/NAD4L/COX3/NDHB.1/NDHF/NDHE/NDHB.2	9
GO:1902025	GO:1902025	nitrate import	8/821	41/21192	0.195121951219512	5.03657051186833	5.19373932989169	0.000150426412095793	0.00439833748410525	0.00392072502007112	ACH1/AtNPF7.3/AtNPF2.13/NPF5.12/NA/NPF2.3/CEP9/ATNRT2.3	8
GO:0008643	GO:0008643	carbohydrate transport	10/821	64/21192	0.15625	4.03319123020706	4.87867305139687	0.000163935954896914	0.00469135870928402	0.00418192727049462	ATSUC2/NA/ABCG30/AtSWEET14/AtSWEET15/ATSTP11/AtSWEET12/ATSTP13/AtSWEET13/NA	10
GO:0009611	GO:0009611	response to wounding	24/821	274/21192	0.0875912408759124	2.26094223707958	4.21746536066579	0.000180690809134468	0.00506310704762207	0.00451330771061753	GLYI4/JMT/CuAOalpha2/ERF113/4CL.1/F-ATMBP/ERF018/AtCAPE7/AtBBE16/NA/LBD18/PIL1/BCAT4/FAMT/ATLOX2/CYP94B3/ATTPS12/CORI3/AtDAHP1/AtMYB76/FAR1/ATVSP2/PROSCOOP7/CYP96A4	24
GO:0006164	GO:0006164	purine nucleotide biosynthetic process	11/821	78/21192	0.141025641025641	3.64021362316125	4.6896695321448	0.000200797545844717	0.00551168773798253	0.004913177330121	NA/NA/ATP8/ATP9/ATP1/ATPA/ATPF/ATPH/ATPI/ATPE/AthCF1beta	11
GO:0090693	GO:0090693	plant organ senescence	18/821	180/21192	0.1	2.58124238733252	4.2770284003925	0.00022843160874235	0.00614481027516922	0.00547754952331656	BFN1/NA/AtNPF7.3/anac016/ESP/ANAC029/AtOCT1/CV/ATNHL10/ANAC042/LTPG14/ABR/AtSWEET15/ATWRKY30/At-NEET/LTI65/HAI1/AGL42	18
GO:0046686	GO:0046686	response to cadmium ion	11/821	80/21192	0.1375	3.54920828258222	4.58592297089299	0.000252157805821969	0.00665004409471663	0.00592792034739365	AtHMP04/PR-5/AtHMP31/ATGSTF2/AtNPF7.2/NA/ATFSD1/AtHMP45/AtGGCT2;1/TPPJ/RBCL	11
GO:0009414	GO:0009414	response to water deprivation	34/821	461/21192	0.0737527114967462	1.90373625096108	3.93843035435696	0.000272162613750503	0.00703959068258512	0.00627516633728386	GLYI4/ATMYB52/PROSCOOP13/CuAOalpha2/ERF113/ATBG1/SLAH1/LDAP1/LHCB2/LHCB2/HIS1-3/CV/ATSEH/AtPUB23/AKR4C9/AtLtpI-5/ATHB-7/ATMYB2/AtERF71/ABR/AOC1/ATLOX2/AtPUB22/ATSUS3/ATPLAT1/AtMYB76/KIN1/ASUS1/ATSTP13/CBP60G/LTI65/ATTIL/HAI1/LTP3	34
GO:0009144	GO:0009144	purine nucleoside triphosphate metabolic process	12/821	96/21192	0.125	3.22655298416565	4.38944611843958	0.000332556315810207	0.00843940084461752	0.00752297206966884	NA/NA/NA/ATP8/ATP9/ATP1/ATPA/ATPF/ATPH/ATPI/ATPE/AthCF1beta	12
GO:0002213	GO:0002213	defense response to insect	8/821	46/21192	0.173913043478261	4.48911719536091	4.75577707388503	0.000346303652161244	0.0086255261510532	0.00768888615617264	ERF018/SLI1/MATI/CYP81D11/CYP94B3/JAO2/ATVSP2/PROSCOOP7	8
GO:0046034	GO:0046034	ATP metabolic process	11/821	84/21192	0.130952380952381	3.38019836436402	4.3880380276931	0.000388585562675453	0.00922439102389606	0.00822272070140294	NA/NA/NA/ATP8/ATP9/ATP1/ATPA/ATPF/ATPH/ATPE/AthCF1beta	11
GO:0009260	GO:0009260	ribonucleotide biosynthetic process	10/821	71/21192	0.140845070422535	3.63555265821482	4.46565084347118	0.000391696495432792	0.00922439102389606	0.00822272070140294	NA/NA/ATP8/ATP9/ATP1/ATPA/ATPF/ATPH/ATPE/AthCF1beta	10
GO:0009694	GO:0009694	jasmonic acid metabolic process	10/821	71/21192	0.140845070422535	3.63555265821482	4.46565084347118	0.000391696495432792	0.00922439102389606	0.00822272070140294	JMT/ATMES13/ATMES8/ATMES1/ATMES17/AOC1/AOC2/ATLOX2/CYP94B3/ATMES18	10
GO:0006812	GO:0006812	monoatomic cation transport	24/821	289/21192	0.0830449826989619	2.14359229397856	3.92967796147102	0.000397780430770239	0.00922439102389606	0.00822272070140294	ATZIP4/AtNPF7.3/ATGLR2/ATGLR2.3/ATGLR2.7/FEP1/SKOR/AtZIP1/PPI2/COPT2/ATMTP3/ACA12/ATHKT1/ATHAK5/ATGLR3.2/ATFER1/ATIREG2/AtHMP45/ATGLR1.2/NAD4/NdhK/YCF10/NDHF/NDHD	24
GO:0006811	GO:0006811	monoatomic ion transport	26/821	326/21192	0.0797546012269939	2.05865957271919	3.86711117140666	0.000433598474517622	0.00988457539366443	0.00881121610125908	ATZIP4/AtNPF7.3/SLAH1/NA/ATGLR2/ATGLR2.3/ATGLR2.7/FEP1/SKOR/AtZIP1/PPI2/COPT2/ATMTP3/ACA12/ATHKT1/ATHAK5/ATGLR3.2/ATFER1/ATIREG2/AtHMP45/ATGLR1.2/NAD4/NdhK/YCF10/NDHF/NDHD	26
GO:0015706	GO:0015706	nitrate transmembrane transport	6/821	27/21192	0.222222222222222	5.73609419407227	4.94349622530458	0.000488732291322021	0.010955748863802	0.00976607157571548	ACH1/AtNPF7.3/AtNPF2.13/NPF5.12/NPF2.3/ATNRT2.3	6
GO:0009620	GO:0009620	response to fungus	29/821	387/21192	0.0749354005167959	1.93426432125693	3.72376714829229	0.000579194715199189	0.0127707687203756	0.0113839996654336	FMO/NA/ATDHAR1/AtWAK1/ATSBT3.3/4CL.1/ATBG1/AtTSA1/PXMT1/ClAP/NA/AtRLP23/AtPME17/FAMT/ATLOX2/HR4/HR2/AtPME41/AZI1/EARLI1/CYP707A1/NA/NA/ERF109/JAO2/NA/CBP60G/ATWRKY8/ANAC101	29
GO:0098869	GO:0098869	cellular oxidant detoxification	6/821	28/21192	0.214285714285714	5.53123368714112	4.81656837225819	0.000601821700635435	0.0130556481831397	0.0116379442618635	ATDHAR1/LSU1/LSU3/ATFSD1/LSU2/Prx66	6
GO:0046390	GO:0046390	ribose phosphate biosynthetic process	10/821	76/21192	0.131578947368421	3.39637156227963	4.20142152940044	0.000680698779622035	0.0145323787078038	0.0129543176272264	NA/NA/ATP8/ATP9/ATP1/ATPA/ATPF/ATPH/ATPE/AthCF1beta	10
GO:0009696	GO:0009696	salicylic acid metabolic process	8/821	51/21192	0.156862745098039	4.04900766640395	4.37645000098051	0.000712733302706683	0.0149785358146951	0.0133520268385347	ATMES13/SARD1/ATMES8/ATMES1/UGT74F1/ATMES17/CBP60G/ATMES18	8
GO:0009141	GO:0009141	nucleoside triphosphate metabolic process	12/821	105/21192	0.114285714285714	2.9499912998086	4.02124981680174	0.000757114841954923	0.0156664532681442	0.0139652438054519	NA/NA/NA/ATP8/ATP9/ATP1/ATPA/ATPF/ATPH/ATPI/ATPE/AthCF1beta	12
GO:0015766	GO:0015766	disaccharide transport	5/821	20/21192	0.25	6.4531059683313	4.89800385215281	0.000822450234009919	0.0165103815633335	0.0147175305033354	ATSUC2/AtSWEET14/AtSWEET15/AtSWEET12/AtSWEET13	5
GO:0015770	GO:0015770	sucrose transport	5/821	20/21192	0.25	6.4531059683313	4.89800385215281	0.000822450234009919	0.0165103815633335	0.0147175305033354	ATSUC2/AtSWEET14/AtSWEET15/AtSWEET12/AtSWEET13	5
GO:0009205	GO:0009205	purine ribonucleoside triphosphate metabolic process	11/821	92/21192	0.119565217391304	3.08626807181062	4.0259087549679	0.000850274781380706	0.0168179350140743	0.0149916869348703	NA/NA/NA/ATP8/ATP9/ATP1/ATPA/ATPF/ATPH/ATPE/AthCF1beta	11
GO:1902600	GO:1902600	proton transmembrane transport	7/821	41/21192	0.170731707317073	4.40699919788479	4.38368800419481	0.000907811068124167	0.0176957374873479	0.0157741694369707	AtNPF7.3/PPI2/NAD4/NdhK/YCF10/NDHF/NDHD	7
GO:0006575	GO:0006575	modified amino acid metabolic process	12/821	108/21192	0.111111111111111	2.86804709703613	3.90718815183626	0.000973684583060166	0.0187086537745132	0.0166770938361734	ATGSTF5/ATGSTF4/ATDHAR1/ATGSTU14/ATGGH1/ATGSTZ2/ATGSTU3/ATGSTF11/ATGSTF2/EDA36/GGT1/AtGGCT2;1	12
GO:0015772	GO:0015772	oligosaccharide transport	5/821	21/21192	0.238095238095238	6.14581520793457	4.73624628191956	0.00104531571593003	0.0198021075764209	0.017651810236387	ATSUC2/AtSWEET14/AtSWEET15/AtSWEET12/AtSWEET13	5
GO:0005985	GO:0005985	sucrose metabolic process	6/821	31/21192	0.193548387096774	4.99595300774036	4.46965760449792	0.00106542517354017	0.0199027341446046	0.0177415098342435	ATSUS6/ATSUS4/ATSUS3/ATSPS2F/ASUS1/ATSUS5	6
GO:0001676	GO:0001676	long-chain fatty acid metabolic process	10/821	82/21192	0.121951219512195	3.14785656991771	3.91209341029389	0.00123927419680452	0.0228332026671518	0.0203537607809712	JMT/ATMES13/ATMES8/ATMES1/ATMES17/AOC1/AOC2/ATLOX2/CYP94B3/ATMES18	10
GO:0071230	GO:0071230	cellular response to amino acid stimulus	5/821	22/21192	0.227272727272727	5.86645997121028	4.58463955205623	0.00131000899662242	0.0238102986548265	0.0212247545825454	ATGLR2/ATGLR2.3/ATGLR2.7/ATGLR3.2/ATGLR1.2	5
GO:0098662	GO:0098662	inorganic cation transmembrane transport	18/821	211/21192	0.0853080568720379	2.20200772379078	3.52270701326909	0.00149688384963665	0.0268441170368172	0.0239291326980511	ATZIP4/AtNPF7.3/ATCHX16/AMT1;2/SKOR/AtZIP1/PPI2/COPT2/ATMTP3/ACA12/ATHKT1/ATHAK5/ATIREG2/NAD4/NdhK/YCF10/NDHF/NDHD	18
GO:0090548	GO:0090548	response to nitrate starvation	4/821	14/21192	0.285714285714286	7.37497824952149	4.79006473976022	0.00163983439299072	0.0287996554560926	0.025672320535699	ATEBP/HHO1/ATSUS4/AtPDC1	4
GO:0006631	GO:0006631	fatty acid metabolic process	22/821	284/21192	0.0774647887323944	1.99955396201815	3.40447617425067	0.0016814244061978	0.0287996554560926	0.025672320535699	ADS1.3/ADS4/JMT/ATMES13/AAD6/CYP86A7/ATMGD3/NA/ATMES8/ATMES1/CER8/AAD4/ATMES17/AOC1/AOC2/ATLOX2/CYP94B3/CER26/KCS16/NA/ATMES18/ACCD	22
GO:0009150	GO:0009150	purine ribonucleotide metabolic process	12/821	115/21192	0.104347826086957	2.69347031721654	3.65563848844058	0.00168470448877467	0.0287996554560926	0.025672320535699	NA/NA/NA/ATP8/ATP9/ATP1/ATPA/ATPF/ATPH/ATPI/ATPE/AthCF1beta	12
GO:0097237	GO:0097237	cellular response to toxic substance	8/821	58/21192	0.137931034482759	3.5603343273552	3.9197733344573	0.00169157827585971	0.0287996554560926	0.025672320535699	ATDHAR1/NA/LSU1/LSU3/ATFSD1/JAO2/LSU2/Prx66	8
GO:0042537	GO:0042537	benzene-containing compound metabolic process	9/821	72/21192	0.125	3.22655298416565	3.79921136279557	0.00180120422552995	0.0302827460417223	0.0269943633273502	ATMES13/SARD1/ATMES8/ATMES1/UGT74F1/ATMES17/NA/CBP60G/ATMES18	9
GO:0009407	GO:0009407	toxin catabolic process	7/821	46/21192	0.152173913043478	3.92797754594079	3.99092598676526	0.00182816815465382	0.0303566193581406	0.0270602147907824	ATGSTF5/ATGSTF4/ATGSTU14/ATGSTZ2/ATGSTU3/ATGSTF11/ATGSTF2	7
GO:0098655	GO:0098655	monoatomic cation transmembrane transport	16/821	181/21192	0.0883977900552486	2.28176122637129	3.47667573014939	0.00186191758950848	0.0305399897303525	0.0272236730994885	ATZIP4/AtNPF7.3/SKOR/AtZIP1/PPI2/COPT2/ATMTP3/ACA12/ATHKT1/ATHAK5/ATIREG2/NAD4/NdhK/YCF10/NDHF/NDHD	16
GO:0044273	GO:0044273	sulfur compound catabolic process	7/821	47/21192	0.148936170212766	3.84440355560163	3.91901952322955	0.00207751186440124	0.0336657043086708	0.0300099684661131	ATBG1/ESP/BGLU33/BGLU25/GGT1/AtGGCT2;1/BGLU24	7
GO:0005984	GO:0005984	disaccharide metabolic process	8/821	60/21192	0.133333333333333	3.44165651644336	3.80216555397158	0.0021100906291129	0.0337865701923435	0.03011770960601	ATSUS6/ANAC042/ATSUS4/ATSUS3/ATSPS2F/ASUS1/ATSUS5/TPPJ	8
GO:0034220	GO:0034220	monoatomic ion transmembrane transport	17/821	202/21192	0.0841584158415842	2.17233270221054	3.36094553864277	0.00230626349263755	0.0362961380288654	0.0323547651847996	ATZIP4/AtNPF7.3/NA/SKOR/AtZIP1/PPI2/COPT2/ATMTP3/ACA12/ATHKT1/ATHAK5/ATIREG2/NAD4/NdhK/YCF10/NDHF/NDHD	17
GO:0048878	GO:0048878	chemical homeostasis	29/821	424/21192	0.0683962264150943	1.76547238756234	3.19636414178658	0.00233788182516653	0.0362961380288654	0.0323547651847996	CuAOalpha2/AtNPF7.3/SLAH1/ATCHX16/AMT1;2/ATGLR2/ATGLR2.3/ATGLR2.7/AtGDPD1/SKOR/ATACP5/ANAC060/AtG3Pp1/AtHMP31/BHLH038/BHLH039/CYP702A5/ATHMA2/ATGLR3.2/ATFER1/ATIREG2/BHLH101/AtZAT6/TOD1/ATGLR1.2/At-NEET/NA/ATTIL/YCF10	29
GO:0009404	GO:0009404	toxin metabolic process	8/821	61/21192	0.131147540983607	3.38523591781314	3.74522025004664	0.00234777993197865	0.0362961380288654	0.0323547651847996	ATGSTF5/ATGSTF4/ATGSTU14/ATGSTZ2/ATGSTU3/ANAC042/ATGSTF11/ATGSTF2	8
GO:0098739	GO:0098739	import across plasma membrane	6/821	36/21192	0.166666666666667	4.3020706455542	3.98072303192198	0.0023915434023419	0.0365525667744301	0.0325833485079835	AAP1/PIC30/UMAMIT14/LHT6/COPT2/ATHAK5	6
GO:0061687	GO:0061687	detoxification of inorganic compound	4/821	16/21192	0.25	6.4531059683313	4.3804940458462	0.00280290163044066	0.0423584572240752	0.0377587812782012	AtHMP04/ATMTP3/ATIREG2/AtHMP45	4
GO:0055082	GO:0055082	intracellular chemical homeostasis	20/821	260/21192	0.0769230769230769	1.98557106717886	3.21003957432069	0.0028924479018722	0.043226026977979	0.0385321422249408	CuAOalpha2/SLAH1/ATGLR2/ATGLR2.3/ATGLR2.7/AtGDPD1/ATACP5/ANAC060/AtHMP31/BHLH038/BHLH039/ATHMA2/ATGLR3.2/ATIREG2/BHLH101/TOD1/ATGLR1.2/At-NEET/ATTIL/YCF10	20
GO:0009682	GO:0009682	induced systemic resistance	6/821	38/21192	0.157894736842105	4.07564587473556	3.80954412448812	0.00317466769567253	0.0467219783919241	0.0416484706620243	ATSBT3.3/CYP71A12/BOP1/AZI1/EARLI1/CYP71A19	6
GO:0006790	GO:0006790	sulfur compound metabolic process	26/821	375/21192	0.0693333333333333	1.78966138855055	3.09733796507467	0.00319585279706841	0.0467219783919241	0.0416484706620243	ATGSTF5/ATGSTF4/ATDHAR1/ATGSTU14/NA/ATBG1/ESP/FMO/ATGSTZ2/ATGSTU3/BGLU33/ANAC042/ATGSTF11/BGLU25/BCAT4/ATGSTF2/SQD1/CER4/GGT1/AtMYB76/FAR1/AtGGCT2;1/BGLU24/APS4/ATSDI1/APK4	26
GO:0010043	GO:0010043	response to zinc ion	7/821	51/21192	0.137254901960784	3.54288170810346	3.6499726703043	0.00334676333443135	0.0484021148904319	0.0431461622854252	ATDHAR1/AtZIP1/ATMTP3/ATGSTF2/ATFER1/ATYSL2/ATNAS2	7
GO:0016036	GO:0016036	cellular response to phosphate starvation	10/821	94/21192	0.106382978723404	2.74600253971545	3.40587954113514	0.00346155196718932	0.0495296531475493	0.0441512619331314	AtNIGT1/AtPPsPase1/ATMGD3/ATPAP10/ATMYB2/ATIPS1/HHO1/SQD1/AT4/ATSPX1	10
